# The caninized anti-canine PD-1 monoclonal antibody in canine oral malignant melanoma: Efficacy and exploratory biomarker analysis

**DOI:** 10.1101/2025.08.26.671889

**Authors:** Masaya Igase, Kenji Hagimori, Sakuya Inanaga, Hiroki Mizoguchi, Kazuhito Itamoto, Masashi Sakurai, Tomoki Motegi, Hiroka Yamamoto, Masahiro Kato, Toshinori Shiga, Toshihiro Tsukui, Tetsuya Kobayashi, Takuya Mizuno

**Affiliations:** Laboratory of Molecular Diagnostics and Therapeutics, Joint Faculty of Veterinary Medicine, Yamaguchi University, Yamaguchi, Japan; Research Institute for Cell Design Medical Science, Yamaguchi University, Yamaguchi, Japan; Japan Small Animal Cancer Center, Affiliated with the Japan Small Animal Medical Center Foundation, Tokorozawa, Saitama, Japan; Kyoto Animal Medical Center, Kyoto, Japan; Kamogawa Animal Medical Center, Kyoto, Japan; Laboratory of Veterinary Small Animal Clinical Science, Joint Faculty of Veterinary Medicine, Yamaguchi University, Yamaguchi, Japan; Laboratory of Veterinary Pathology, Joint Faculty of Veterinary Medicine, Yamaguchi University, Yamaguchi, Japan; Veterinary Clinical Genetics and Information, Cooperative Department of Veterinary Medicine, Tokyo University of Agriculture and Technology, Tokyo, Japan; Nippon Zenyaku Kogyo Co., Ltd., Fukushima, Japan

**Keywords:** biomarker, canine, melanoma, microsatellite instability, PD-1 blockade

## Abstract

**Background:** Canine oral malignant melanoma (OMM) is a highly aggressive tumor with few treatment options. Because of its biological similarity to human mucosal melanoma, canine OMM represents a valuable spontaneous model for translational immunotherapy studies. Anti-PD-1 antibody therapy has shown promise in canine OMM; however, predictive biomarkers for treatment response and survival have not been identified.

**Methods:** We conducted a multicenter, prospective, investigator-initiated clinical trial to evaluate the safety and efficacy of a caninized anti-canine PD-1 monoclonal antibody (ca-4F12-E6) in 150 dogs with advanced OMM. The dogs were administered 3 mg/kg ca-4F12-E6 intravenously every two weeks. Treatment response was assessed using cRECIST v1.0. Biomarker analyses included peripheral blood parameters, cytokine/chemokines, peripheral lymphocyte subsets, microsatellite instability (MSI), immunohistochemistry for immune cell and mismatch repair protein markers, and RNA sequencing of the tumor tissue. Associations with clinical outcomes were determined by logistic regression and Cox proportional hazard models.

**Results:** The best overall response rate was 16.7%. Treatment-related adverse events occurred in 40.0% of the dogs, which were primarily grade 1–3. Increased baseline white blood cell, neutrophil count, and C-reactive protein (CRP) levels were significantly associated with poor response, shorter progression-free survival (PFS), and reduced overall survival (OS). MSI-high tumors were associated with significantly prolonged OS compared with MSI-low/microsatellite stable tumors. Transcriptome analysis revealed differentially expressed genes and enriched immune-related pathways in responders, though limited by sample size.

**Conclusion:** ca-4F12-E6 exhibited durable antitumor activity and an acceptable safety profile in dogs with OMM. Baseline systemic inflammatory markers and MSI status may serve as predictive biomarkers for clinical outcomes. The results support the use of canine OMM as a comparative model for human immuno-oncology and biomarker discovery.
