## Supplementary Table2 for "The caninized anti-canine PD-1 monoclonal antibody in canine oral malignant melanoma: Efficacy and exploratory biomarker analysis"

### Sheet: Table S2
Table S2 The logistic regression analysis using objective response (CR + PR) as the event
		PD+SD vs CR+PR
		Odds ratio（95%CI）	p-value
Age		0.936[0.779 ～ 1.123]	p=0.476
Sex	Male	reference
	Castrated male	4.909[0.586 ～ 41.104]	p=0.142
	Female	<0.001[<0.001 ～ 999.999<]	p=0.984
	Spayed female	5.434[0.668 ～ 44.207]	p=0.114
WHO staging	Stage 1	reference
	Stage 2	0.727[0.051 ～ 10.389]	p=0.814
	Stage 3	0.242[0.018 ～ 3.314]	p=0.288
	Stage 4	0.329[0.028 ～ 3.895]	p=0.378
Prior treatment	Surgery	1.193[0.482 ～ 2.954]	p=0.703
	Rad (kV)	1.514[0.454 ～ 5.045]	p=0.500
	Rad (MV)	0.632[0.173 ～ 2.304]	p=0.486
	Chemotherapy	1.003[0.268 ～ 3.758]	p=0.996
	Toceranib	1.983[0.374 ～ 10.525]	p=0.421
	Other (immunotherapyなど)	<0.001[<0.001 ～ 999.999<]	p=0.991
Target lesions	Oral cavity	0.901[0.340 ～ 2.391]	p=0.834
	Lung metastasis	0.715[0.261 ～ 1.960]	p=0.515
	Lymph node metastasis	6.150[0.819 ～ 46.181]	p=0.077
Treatment administration		1.157[1.085 ～ 1.234]	p<0.001
Blood test parameter	White blood cell	0.856[0.766 ～ 0.957]	p=0.006
	Nuetrophil no.	0.829[0.723 ～ 0.950]	p=0.007
	Lymphocyte no.	0.671[0.375 ～ 1.201]	p=0.179
	NLR (neutrophil/lymphocyte ratio)	0.967[0.911 ～ 1.027]	p=0.276
	CRP	0.716[0.545 ～ 0.941]	p=0.016
multiplex cytokine/chemokine assays	GM-CSF	1.000[0.998 ～ 1.001]	p=0.712
	IFN-gamma	1.000[0.998 ～ 1.003]	p=0.709
	IL-2	1.000[0.999 ～ 1.001]	p=0.626
	IL-6	1.000[0.999 ～ 1.001]	p=0.601
	IL-7	1.000[0.999 ～ 1.001]	p=0.651
	IL-8	1.000[1.000 ～ 1.000]	p=0.865
	IL-15	0.999[0.996 ～ 1.002]	p=0.509
	IP-10	0.993[0.596 ～ 1.655]	p=0.979
	KC	1.000[0.999 ～ 1.001]	p=0.835
	IL-10	1.000[1.000 ～ 1.000]	p=0.705
	IL-18	1.000[0.998 ～ 1.001]	p=0.635
	MCP-1	1.001[0.999 ～ 1.002]	p=0.427
	TNF-alpha	1.000[0.998 ～ 1.001]	p=0.568
PBMC subsets	CD4+Foxp3+(%) CD4 %	-[- ～ -]	-
	CD3+(%)	-[- ～ -]	-
	CD4(%)	-[- ～ -]	-
	CD8(%)	-[- ～ -]	-
	CD8/Foxp3	-[- ～ -]	-
IHC for immune cell markers	CD3+/HPF	0.990[0.949 ～ 1.032]	p=0.621
	CD8+/HPF	0.996[0.959 ～ 1.034]	p=0.820
	Foxp3+/HPF	0.965[0.890 ～ 1.047]	p=0.394
	CD20+/HPF	1.009[0.974 ～ 1.045]	p=0.628
	CD204+/HPF	1.003[0.965 ～ 1.043]	p=0.872
IHC for mismatch repair (MMR) markers	deficient	reference
	proficient	1.000[<0.001 ～ <0.001]	p=1.000
MSI DNA testing	Total numbers of MSI markers	0.736[0.374 ～ 1.449]	p=0.375
	MSI number < 2	reference
	MSI number ≧2	0.526[0.099 ～ 2.804]	p=0.451
RNA sequencing	GSE22886_NAIVE_CD4_TCELL_VS_12H_ACT_TH1_UP	<0.001[<0.001 ～ 999.999<]	p=0.034
	GSE32901_NAIVE_VS_TH17_NEG_CD4_TCELL_DN	>=1000[>=1000 ～ >=1000]	p=0.032
	GSE27786_NKCELL_VS_NEUTROPHIL_DN	<0.001[<0.001 ～ 999.999<]	p=0.018
	GSE22919_RESTING_VS_IL2_IL12_IL15_STIM_NK_CELL_DN	<0.001[<0.001 ～ 999.999<]	p=0.024
	GSE24634_NAIVE_CD4_TCELL_VS_DAY5_IL4_CONV_TREG_UP	<0.001[<0.001 ～ 999.999<]	p=0.033
	GSE18281_SUBCAPSULAR_CORTICAL_REGION_VS_WHOLE_MEDULLA_THYMUS_UP	<0.001[<0.001 ～ >=1000]	p=0.074
	GSE20715_WT_VS_TLR4_KO_24H_OZONE_LUNG_DN	<0.001[<0.001 ～ 0.136]	p=0.047
	GSE22886_NAIVE_CD4_TCELL_VS_48H_ACT_TH1_UP	<0.001[<0.001 ～ 0.005]	p=0.038
	GSE10239_MEMORY_VS_DAY4.5_EFF_CD8_TCELL_UP	<0.001[<0.001 ～ >=1000]	p=0.219
	GSE29949_CD8_POS_DC_SPLEEN_VS_MONOCYTE_BONE_MARROW_UP	<0.001[<0.001 ～ 0.002]	p=0.037
	GSE4984_GALECTIN1_VS_LPS_STIM_DC_UP	<0.001[<0.001 ～ 0.534]	p=0.048
	GSE13485_DAY1_VS_DAY21_YF17D_VACCINE_PBMC_UP	<0.001[<0.001 ～ >=1000]	p=0.102
	GSE15930_NAIVE_VS_48H_IN_VITRO_STIM_IFNAB_CD8_TCELL_UP	<0.001[<0.001 ～ 1.201]	p=0.050
	GSE22886_IGM_MEMORY_BCELL_VS_BLOOD_PLASMA_CELL_UP	<0.001[<0.001 ～ >=1000]	p=0.087
	GSE26928_NAIVE_VS_CXCR5_POS_CD4_TCELL_UP	<0.001[<0.001 ～ 0.313]	p=0.048
	GSE26928_CENTR_MEMORY_VS_CXCR5_POS_CD4_TCELL_UP	>=1000[>=1000 ～ <0.001]	p=0.030
	GSE36476_CTRL_VS_TSST_ACT_16H_MEMORY_CD4_TCELL_YOUNG_DN	>=1000[>=1000 ～ >=1000]	p=0.026
	GSE37416_0H_VS_12H_F_TULARENSIS_LVS_NEUTROPHIL_UP	<0.001[<0.001 ～ 79.642]	p=0.067
	GSE3982_DC_VS_EFF_MEMORY_CD4_TCELL_DN	<0.001[<0.001 ～ 0.372]	p=0.048
	GSE4142_PLASMA_CELL_VS_GC_BCELL_UP	<0.001[<0.001 ～ 37.139]	p=0.062
	GSE11386_NAIVE_VS_MEMORY_BCELL_DN	<0.001[<0.001 ～ 0.587]	p=0.047
	GSE13522_CTRL_VS_T_CRUZI_Y_STRAIN_INF_SKIN_IFNG_KO_DN	>=1000[>=1000 ～ <0.001]	p=0.022
	GSE18281_PERIMEDULLARY_CORTICAL_REGION_VS_WHOLE_CORTEX_THYMUS_UP	<0.001[<0.001 ～ 1.364]	p=0.051
	GSE21546_ELK1_KO_VS_SAP1A_KO_AND_ELK1_KO_ANTI_CD3_STIM_DP_THYMOCYTES_UP	<0.001[<0.001 ～ 1.865]	p=0.051
	GSE21033_CTRL_VS_POLYIC_STIM_DC_6H_DN	<0.001[<0.001 ～ 0.063]	p=0.041
	GSE26351_UNSTIM_VS_WNT_PATHWAY_STIM_HEMATOPOIETIC_PROGENITORS_UP	<0.001[<0.001 ～ 417.62]	p=0.075
	GSE13493_DP_VS_CD4INTCD8POS_THYMOCYTE_UP	<0.001[<0.001 ～ 0.061]	p=0.043
	GSE13738_RESTING_VS_BYSTANDER_ACTIVATED_CD4_TCELL_UP	<0.001[<0.001 ～ 0.198]	p=0.044
	GSE14350_TREG_VS_TEFF_IN_IL2RB_KO_UP	<0.001[<0.001 ～ 0.004]	p=0.036
	GSE15659_CD45RA_NEG_CD4_TCELL_VS_RESTING_TREG_DN	<0.001[<0.001 ～ >=1000]	p=0.125
	GSE27786_BCELL_VS_ERYTHROBLAST_DN	<0.001[<0.001 ～ 4.004]	p=0.054
	GSE3982_CENT_MEMORY_CD4_TCELL_VS_TH1_UP	<0.001[<0.001 ～ 36.876]	p=0.064
	GSE18281_CORTICAL_VS_MEDULLARY_THYMOCYTE_DN	>=1000[>=1000 ～ >=1000]	p=0.016
	GSE40655_FOXO1_KO_VS_WT_NTREG_UP	<0.001[<0.001 ～ 95.435]	p=0.069
	GSE41867_NAIVE_VS_DAY8_LCMV_ARMSTRONG_EFFECTOR_CD8_TCELL_DN	<0.001[<0.001 ～ 1.077]	p=0.050
	GSE11924_TFH_VS_TH17_CD4_TCELL_UP	<0.001[<0.001 ～ 0.453]	p=0.048
	GSE14000_TRANSLATED_RNA_VS_MRNA_DC_DN	>=1000[<0.001 ～ >=1000]	p=0.070
	GSE15930_NAIVE_VS_48H_IN_VITRO_STIM_IL12_CD8_TCELL_UP	<0.001[<0.001 ～ 55.720]	p=0.065
	GSE27786_ERYTHROBLAST_VS_MONO_MAC_UP	<0.001[<0.001 ～ 3.534]	p=0.053
	GSE360_L_MAJOR_VS_M_TUBERCULOSIS_MAC_UP	<0.001[<0.001 ～ 0.008]	p=0.039
	GSE3720_VD1_VS_VD2_GAMMADELTA_TCELL_WITH_PMA_STIM_DN	<0.001[<0.001 ～ >=1000]	p=0.089
	GSE4142_GC_BCELL_VS_MEMORY_BCELL_UP	<0.001[<0.001 ～ >=1000]	p=0.094
	GSE4984_GALECTIN1_VS_VEHICLE_CTRL_TREATED_DC_UP	<0.001[<0.001 ～ 21.310]	p=0.061
	GSE6875_TCONV_VS_TREG_UP	<0.001[<0.001 ～ >=1000]	p=0.101
	GSE14908_RESTING_VS_HDM_STIM_CD4_TCELL_NONATOPIC_PATIENT_UP	<0.001[<0.001 ～ >=1000]	p=0.077
	GSE18281_PERIMEDULLARY_CORTICAL_REGION_VS_WHOLE_MEDULLA_THYMUS_UP	<0.001[<0.001 ～ >=1000]	p=0.072
	GSE16450_IMMATURE_VS_MATURE_NEURON_CELL_LINE_UP	<0.001[<0.001 ～ >=1000]	p=0.140
	GSE37605_NOD_VS_C57BL6_IRES_GFP_TREG_DN	<0.001[<0.001 ～ >=1000]	p=0.073
	GSE40274_CTRL_VS_FOXP3_AND_PBX1_TRANSDUCED_ACTIVATED_CD4_TCELL_DN	>=1000[0.108 ～ >=1000]	p=0.055
	GSE11961_FOLLICULAR_BCELL_VS_GERMINAL_CENTER_BCELL_DAY40_UP	<0.001[<0.001 ～ 1.398]	p=0.051
	GSE46606_UNSTIM_VS_CD40L_IL2_IL5_1DAY_STIMULATED_IRF4HIGH_SORTED_BCELL_UP	<0.001[<0.001 ～ 0.960]	p=0.050
	GSE10239_MEMORY_VS_KLRG1INT_EFF_CD8_TCELL_UP	<0.001[<0.001 ～ >=1000]	p=0.163
	GSE11924_TFH_VS_TH2_CD4_TCELL_UP	<0.001[<0.001 ～ >=1000]	p=0.080
	GSE17974_CTRL_VS_ACT_IL4_AND_ANTI_IL12_24H_CD4_TCELL_UP	<0.001[<0.001 ～ 6.596]	p=0.061
	GSE360_CTRL_VS_L_DONOVANI_MAC_UP	<0.001[<0.001 ～ >=1000]	p=0.097
	GSE39820_TGFBETA1_VS_TGFBETA3_IN_IL6_IL23A_TREATED_CD4_TCELL_DN	>=1000[0.204 ～ >=1000]	p=0.054
	GSE4142_PLASMA_CELL_VS_MEMORY_BCELL_DN	>=1000[>=1000 ～ >=1000]	p=0.039
	GSE5589_UNSTIM_VS_45MIN_LPS_AND_IL6_STIM_MACROPHAGE_UP	<0.001[<0.001 ～ >=1000]	p=0.169
	GSE5589_WT_VS_IL6_KO_LPS_AND_IL6_STIM_MACROPHAGE_45MIN_UP	>=1000[356.07 ～ >=1000]	p=0.031
	GSE8685_IL2_STARVED_VS_IL21_ACT_IL2_STARVED_CD4_TCELL_DN	<0.001[<0.001 ～ >=1000]	p=0.121
	GSE12963_ENV_NEF_VS_ENV_NEF_AND_VPR_DEFICIENT_HIV1_INF_CD4_TCELL_UP	<0.001[<0.001 ～ 70.717]	p=0.068
	GSE21670_UNTREATED_VS_TGFB_TREATED_CD4_TCELL_DN	<0.001[<0.001 ～ >=1000]	p=0.175
	GSE25088_CTRL_VS_IL4_STIM_MACROPHAGE_UP	<0.001[<0.001 ～ >=1000]	p=0.101
	GSE32986_GMCSF_VS_GMCSF_AND_CURDLAN_HIGHDOSE_STIM_DC_DN	<0.001[<0.001 ～ 3.438]	p=0.056
	GSE30971_CTRL_VS_LPS_STIM_MACROPHAGE_WBP7_HET_4H_DN	<0.001[<0.001 ～ >=1000]	p=0.075
	GSE43863_TH1_VS_LY6C_LOW_CXCR5NEG_EFFECTOR_CD4_TCELL_DN	<0.001[<0.001 ～ >=1000]	p=0.070
	GSE45881_CXCR6HI_VS_CXCR1LO_COLONIC_LAMINA_PROPRIA_UP	<0.001[<0.001 ～ 30.141]	p=0.069
	GSE42088_2H_VS_24H_LEISHMANIA_INF_DC_DN	>=1000[0.388 ～ >=1000]	p=0.052
	GSE45365_CTRL_VS_MCMV_INFECTION_NK_CELL_DN	>=1000[<0.001 ～ >=1000]	p=0.172
	GSE45365_NK_CELL_VS_CD8_TCELL_UP	<0.001[<0.001 ～ >=1000]	p=0.119
	KANNAN_BLOOD_2012_2013_TIV_AGE_65PLS_REVACCINATED_IN_6_9_MO_VS_REVACCINATED_IN_12_13_MOS_DN	<0.001[<0.001 ～ 5.616]	p=0.055
	GSE11057_CD4_CENT_MEM_VS_PBMC_UP	<0.001[<0.001 ～ >=1000]	p=0.131
	GSE14308_TH1_VS_NATURAL_TREG_DN	<0.001[<0.001 ～ 79.706]	p=0.072
	GSE1460_NAIVE_CD4_TCELL_CORD_BLOOD_VS_THYMIC_STROMAL_CELL_UP	<0.001[<0.001 ～ >=1000]	p=0.103
	GSE36392_TYPE_2_MYELOID_VS_EOSINOPHIL_IL25_TREATED_LUNG_UP	<0.001[<0.001 ～ 0.007]	p=0.041
	GSE37416_0H_VS_24H_F_TULARENSIS_LVS_NEUTROPHIL_UP	<0.001[<0.001 ～ 143.75]	p=0.068
	GSE3982_DC_VS_MAC_UP	<0.001[<0.001 ～ >=1000]	p=0.118
	GSE7852_TREG_VS_TCONV_THYMUS_DN	<0.001[<0.001 ～ 68.558]	p=0.065
	GSE2770_UNTREATED_VS_IL4_TREATED_ACT_CD4_TCELL_6H_DN	<0.001[<0.001 ～ >=1000]	p=0.151
	GSE2770_IL12_VS_IL4_TREATED_ACT_CD4_TCELL_48H_DN	<0.001[<0.001 ～ 1.894]	p=0.052
	GSE2770_TGFB_AND_IL4_ACT_VS_ACT_CD4_TCELL_6H_UP	<0.001[<0.001 ～ >=1000]	p=0.117
	GSE2124_CTRL_VS_LYMPHOTOXIN_BETA_TREATED_MLN_DN	<0.001[<0.001 ～ >=1000]	p=0.079
	GSE3691_IFN_PRODUCING_KILLER_DC_VS_CONVENTIONAL_DC_SPLEEN_UP	<0.001[<0.001 ～ 0.024]	p=0.040
	GSE9601_UNTREATED_VS_PI3K_INHIBITOR_TREATED_HCMV_INF_MONOCYTE_DN	<0.001[<0.001 ～ 999.999<]	p=0.024
	GSE7568_IL4_VS_IL4_AND_TGFB_TREATED_MACROPHAGE_24H_UP	<0.001[<0.001 ～ >=1000]	p=0.128
	GSE12003_MIR223_KO_VS_WT_BM_PROGENITOR_8D_CULTURE_DN	<0.001[<0.001 ～ 0.610]	p=0.048
	GSE15330_MEGAKARYOCYTE_ERYTHROID_PROGENITOR_VS_PRO_BCELL_UP	<0.001[<0.001 ～ 1.426]	p=0.051
	GSE12198_LOW_IL2_STIM_NK_CELL_VS_HIGH_IL2_STIM_NK_CELL_DN	<0.001[<0.001 ～ >=1000]	p=0.115
	GSE14908_RESTING_VS_HDM_STIM_CD4_TCELL_NONATOPIC_PATIENT_DN	<0.001[<0.001 ～ 2.271]	p=0.052
	GSE21670_UNTREATED_VS_TGFB_IL6_TREATED_CD4_TCELL_DN	>=1000[>=1000 ～ >=1000]	p=0.032
	GSE21360_NAIVE_VS_TERTIARY_MEMORY_CD8_TCELL_DN	<0.001[<0.001 ～ >=1000]	p=0.078
	GSE16385_UNTREATED_VS_12H_ROSIGLITAZONE_IL4_TREATED_MACROPHAGE_UP	<0.001[<0.001 ～ 71.457]	p=0.065
	GSE26488_WT_VS_HDAC7_DELTAP_TG_OT2_THYMOCYTE_WITH_PEPTIDE_INJECTION_UP	>=1000[611.88 ～ >=1000]	p=0.037
	GSE35825_UNTREATED_VS_IFNG_STIM_MACROPHAGE_DN	<0.001[<0.001 ～ 464.65]	p=0.100
	GSE34156_NOD2_LIGAND_VS_TLR1_TLR2_LIGAND_24H_TREATED_MONOCYTE_UP	<0.001[<0.001 ～ >=1000]	p=0.322
	GSE40068_BCL6_POS_VS_NEG_CXCR5_POS_TFH_DN	<0.001[<0.001 ～ 0.237]	p=0.046
	GSE11961_GERMINAL_CENTER_BCELL_DAY7_VS_GERMINAL_CENTER_BCELL_DAY40_DN	<0.001[<0.001 ～ >=1000]	p=0.135
	GSE46242_TH1_VS_ANERGIC_TH1_CD4_TCELL_DN	<0.001[<0.001 ～ 45.812]	p=0.061
	GSE46606_IRF4HIGH_VS_WT_CD40L_IL2_IL5_DAY1_STIMULATED_BCELL_UP	<0.001[<0.001 ～ 1.652]	p=0.052
	THAKAR_PBMC_INACTIVATED_INFLUENZA_AGE_21_30YO_NONRESPONDER_28DY_DN	<0.001[<0.001 ～ 1.162]	p=0.051
	NAKAYA_B_CELL_FLUARIX_FLUVIRIN_AGE_18_50YO_7DY_DN	<0.001[<0.001 ～ 160.87]	p=0.077
	GSE10239_NAIVE_VS_MEMORY_CD8_TCELL_DN	<0.001[<0.001 ～ >=1000]	p=0.243
	GSE14308_TH17_VS_NATURAL_TREG_UP	>=1000[<0.001 ～ >=1000]	p=0.089
	GSE15767_MED_VS_SCS_MAC_LN_DN	<0.001[<0.001 ～ >=1000]	p=0.086
	GSE17721_CTRL_VS_LPS_24H_BMDC_UP	<0.001[<0.001 ～ >=1000]	p=0.142
	GSE22886_CD8_VS_CD4_NAIVE_TCELL_DN	<0.001[<0.001 ～ >=1000]	p=0.362
	GSE22886_IGG_IGA_MEMORY_BCELL_VS_BLOOD_PLASMA_CELL_UP	<0.001[<0.001 ～ 74.232]	p=0.076
	GSE27786_NKTCELL_VS_ERYTHROBLAST_UP	<0.001[<0.001 ～ 328.55]	p=0.064
	GSE32423_MEMORY_VS_NAIVE_CD8_TCELL_IL7_UP	<0.001[<0.001 ～ 4.604]	p=0.053
	GSE360_CTRL_VS_B_MALAYI_LOW_DOSE_DC_UP	<0.001[<0.001 ～ >=1000]	p=0.154
	GSE7460_CTRL_VS_FOXP3_OVEREXPR_TCONV_DN	<0.001[<0.001 ～ >=1000]	p=0.136
	GSE2770_UNTREATED_VS_IL12_TREATED_ACT_CD4_TCELL_6H_DN	>=1000[<0.001 ～ >=1000]	p=0.105
	GSE2405_S_AUREUS_VS_A_PHAGOCYTOPHILUM_NEUTROPHIL_DN	<0.001[<0.001 ～ 0.003]	p=0.037
	GSE3720_UNSTIM_VS_PMA_STIM_VD1_GAMMADELTA_TCELL_DN	<0.001[<0.001 ～ 28.853]	p=0.063
	GSE3920_IFNA_VS_IFNG_TREATED_FIBROBLAST_UP	<0.001[<0.001 ～ >=1000]	p=0.098
	GSE6259_33D1_POS_VS_DEC205_POS_SPLENIC_DC_UP	<0.001[<0.001 ～ 10.588]	p=0.062
	GSE8685_IL2_STARVED_VS_IL15_ACT_IL2_STARVED_CD4_TCELL_DN	<0.001[<0.001 ～ >=1000]	p=0.080
	GSE7568_CTRL_VS_3H_TGFB_TREATED_MACROPHAGES_WITH_IL4_AND_DEXAMETHASONE_DN	<0.001[<0.001 ～ 29.376]	p=0.076
	GSE13887_RESTING_VS_ACT_CD4_TCELL_DN	<0.001[<0.001 ～ >=1000]	p=0.136
	GSE13522_CTRL_VS_T_CRUZI_Y_STRAIN_INF_SKIN_129_MOUSE_UP	<0.001[<0.001 ～ >=1000]	p=0.099
	GSE20198_UNTREATED_VS_IFNA_TREATED_ACT_CD4_TCELL_DN	>=1000[<0.001 ～ >=1000]	p=0.134
	GSE20484_MCSG_VS_CXCL4_MONOCYTE_DERIVED_MACROPHAGE_DN	<0.001[<0.001 ～ 912.49]	p=0.086
	GSE21670_UNTREATED_VS_IL6_TREATED_CD4_TCELL_DN	<0.001[<0.001 ～ >=1000]	p=0.369
	GSE22229_UNTREATED_VS_IMMUNOSUPP_THERAPY_RENAL_TRANSPLANT_PATIENT_PBMC_UP	<0.001[<0.001 ～ >=1000]	p=0.153
	GSE17301_CTRL_VS_48H_IFNA2_STIM_CD8_TCELL_DN	<0.001[<0.001 ～ >=1000]	p=0.074
	GSE21063_WT_VS_NFATC1_KO_8H_ANTI_IGM_STIM_BCELL_DN	<0.001[<0.001 ～ >=1000]	p=0.098
	GSE23321_CD8_STEM_CELL_MEMORY_VS_CENTRAL_MEMORY_CD8_TCELL_DN	<0.001[<0.001 ～ >=1000]	p=0.099
	GSE31622_WT_VS_KLF3_KO_BCELL_UP	<0.001[<0.001 ～ >=1000]	p=0.111
	GSE36888_UNTREATED_VS_IL2_TREATED_STAT5_AB_KNOCKIN_TCELL_17H_DN	<0.001[<0.001 ～ >=1000]	p=0.092
	GSE37605_NOD_VS_C57BL6_IRES_GFP_TREG_UP	<0.001[<0.001 ～ 999.999<]	p=0.038
	GSE37301_CD4_TCELL_VS_GRANULOCYTE_MONOCYTE_PROGENITOR_DN	<0.001[<0.001 ～ >=1000]	p=0.164
	GSE37533_UNTREATED_VS_PIOGLIZATONE_TREATED_CD4_TCELL_PPARG1_AND_FOXP3_TRASDUCED_DN	<0.001[<0.001 ～ >=1000]	p=0.085
	GSE11961_FOLLICULAR_BCELL_VS_PLASMA_CELL_DAY7_UP	>=1000[>=1000 ～ >=1000]	p=0.034
	GSE35543_IN_VIVO_NTREG_VS_CONVERTED_EX_ITREG_UP	>=1000[0.001 ～ >=1000]	p=0.071
	GSE41867_DAY6_EFFECTOR_VS_DAY30_MEMORY_CD8_TCELL_LCMV_ARMSTRONG_UP	<0.001[<0.001 ～ 11.076]	p=0.059
	GSE43956_WT_VS_SGK1_KO_TH17_DIFFERENTIATED_CD4_TCELL_UP	>=1000[>=1000 ～ >=1000]	p=0.031
	GSE44955_MCSF_VS_MCSF_AND_IL27_STIM_MACROPHAGE_DN	<0.001[<0.001 ～ >=1000]	p=0.083
	GSE43863_NAIVE_VS_MEMORY_TFH_CD4_TCELL_D150_LCMV_DN	>=1000[0.063 ～ >=1000]	p=0.063
	GSE43863_NAIVE_VS_MEMORY_LY6C_INT_CXCR5POS_CD4_TCELL_D150_LCMV_UP	<0.001[<0.001 ～ >=1000]	p=0.110
	GSE46606_IRF4_KO_VS_WT_CD40L_IL2_IL5_3DAY_STIMULATED_BCELL_DN	<0.001[<0.001 ～ >=1000]	p=0.109
	THAKAR_PBMC_INACTIVATED_INFLUENZA_AGE_21_30YO_NONRESPONDER_7DY_DN	<0.001[<0.001 ～ 148.64]	p=0.082
	GAUCHER_PBMC_YF_VAX_STAMARIL_UNKNOWN_AGE_10DY_DN	<0.001[<0.001 ～ >=1000]	p=0.154
	GSE12845_IGD_POS_VS_NEG_BLOOD_BCELL_UP	<0.001[<0.001 ～ >=1000]	p=0.223
	GSE13306_TREG_VS_TCONV_UP	<0.001[<0.001 ～ >=1000]	p=0.198
	GSE14308_TH2_VS_NATURAL_TREG_DN	<0.001[<0.001 ～ >=1000]	p=0.085
	GSE14350_TREG_VS_TEFF_DN	>=1000[0.106 ～ >=1000]	p=0.053
	GSE17721_CTRL_VS_POLYIC_2H_BMDC_UP	<0.001[<0.001 ～ >=1000]	p=0.165
	GSE17721_CTRL_VS_GARDIQUIMOD_1H_BMDC_UP	<0.001[<0.001 ～ 0.704]	p=0.050
	GSE17721_LPS_VS_PAM3CSK4_6H_BMDC_UP	<0.001[<0.001 ～ 0.667]	p=0.049
	GSE17721_PAM3CSK4_VS_GADIQUIMOD_24H_BMDC_UP	>=1000[<0.001 ～ >=1000]	p=0.103
	GSE17974_IL4_AND_ANTI_IL12_VS_UNTREATED_2H_ACT_CD4_TCELL_DN	>=1000[43.069 ～ >=1000]	p=0.043
	GSE18791_UNSTIM_VS_NEWCATSLE_VIRUS_DC_2H_DN	<0.001[<0.001 ～ >=1000]	p=0.372
	GSE22886_IGM_MEMORY_BCELL_VS_BLOOD_PLASMA_CELL_DN	>=1000[<0.001 ～ >=1000]	p=0.071
	GSE26495_PD1HIGH_VS_PD1LOW_CD8_TCELL_UP	<0.001[<0.001 ～ >=1000]	p=0.161
	GSE27786_LSK_VS_NKTCELL_DN	<0.001[<0.001 ～ >=1000]	p=0.071
	GSE27786_LIN_NEG_VS_MONO_MAC_DN	<0.001[<0.001 ～ >=1000]	p=0.254
	GSE360_CTRL_VS_L_MAJOR_DC_UP	<0.001[<0.001 ～ >=1000]	p=0.150
	GSE9988_LPS_VS_CTRL_TREATED_MONOCYTE_DN	<0.001[<0.001 ～ >=1000]	p=0.179
	GSE2770_UNTREATED_VS_IL12_TREATED_ACT_CD4_TCELL_2H_UP	<0.001[<0.001 ～ >=1000]	p=0.124
	GSE4142_NAIVE_BCELL_VS_PLASMA_CELL_UP	<0.001[<0.001 ～ 0.546]	p=0.048
	GSE6259_FLT3L_INDUCED_33D1_POS_DC_VS_BCELL_DN	<0.001[<0.001 ～ 3.080]	p=0.055
	GSE9946_IMMATURE_VS_MATURE_STIMULATORY_DC_UP	<0.001[<0.001 ～ >=1000]	p=0.128
	GSE9946_MATURE_STIMULATORY_VS_LISTERIA_INF_MATURE_DC_UP	<0.001[<0.001 ～ >=1000]	p=0.118
	GSE13887_HEALTHY_VS_LUPUS_RESTING_CD4_TCELL_UP	<0.001[<0.001 ～ 756.04]	p=0.089
	GSE19888_ADENOSINE_A3R_INH_VS_TCELL_MEMBRANES_ACT_MAST_CELL_DN	<0.001[<0.001 ～ >=1000]	p=0.093
	GSE21927_SPLEEN_VS_BONE_MARROW_MONOCYTE_BALBC_DN	<0.001[<0.001 ～ >=1000]	p=0.245
	GSE21927_SPLEEN_C57BL6_VS_EL4_TUMOR_BALBC_MONOCYTES_UP	<0.001[<0.001 ～ >=1000]	p=0.131
	GSE21927_BALBC_VS_C57BL6_MONOCYTE_TUMOR_UP	>=1000[<0.001 ～ >=1000]	p=0.184
	GSE21360_PRIMARY_VS_QUATERNARY_MEMORY_CD8_TCELL_DN	<0.001[<0.001 ～ >=1000]	p=0.102
	GSE32986_CURDLAN_LOWDOSE_VS_GMCSF_AND_CURDLAN_LOWDOSE_STIM_DC_UP	<0.001[<0.001 ～ 226.69]	p=0.067
	GSE32255_WT_UNSTIM_VS_JMJD2D_KNOCKDOWN_4H_LPS_STIM_DC_UP	<0.001[<0.001 ～ >=1000]	p=0.089
	GSE34217_MIR17_92_OVEREXPRESS_VS_WT_ACT_CD8_TCELL_UP	<0.001[<0.001 ～ >=1000]	p=0.097
	GSE32901_TH1_VS_TH17_NEG_CD4_TCELL_DN	>=1000[0.369 ～ >=1000]	p=0.053
	GSE37533_PPARG1_FOXP3_VS_PPARG2_FOXP3_TRANSDUCED_CD4_TCELL_UP	<0.001[<0.001 ～ >=1000]	p=0.148
	GSE20727_CTRL_VS_DNFB_ALLERGEN_TREATED_DC_DN	>=1000[>=1000 ～ <0.001]	p=0.035
	GSE20727_H2O2_VS_ROS_INHIBITOR_TREATED_DC_DN	<0.001[<0.001 ～ >=1000]	p=0.141
	GSE41867_DAY8_VS_DAY15_LCMV_CLONE13_EFFECTOR_CD8_TCELL_UP	<0.001[<0.001 ～ 240.40]	p=0.078
	GSE43955_1H_VS_42H_ACT_CD4_TCELL_WITH_TGFB_IL6_DN	>=1000[1.311 ～ >=1000]	p=0.049
