## Supplementary Table3 for "The caninized anti-canine PD-1 monoclonal antibody in canine oral malignant melanoma: Efficacy and exploratory biomarker analysis"

### Sheet: Table S3
Table S3 Differentially expressed genes (Up- and Down-regulated) in CR + PR versus SD + PD cases identified by RNA-sequencing
Ensemble Gene ID	HGNC Symbol	logFC	p-value	q-value	ranking
ENSCAFG00000000920	VGLL2	-8.7019	3.33e-06	0.048104	1
ENSCAFG00000023828	TGM3	5.15122	4.62e-06	0.048104	2
ENSCAFG00000013965	SLC24A5	3.99153	4.66e-06	0.048104	3
ENSCAFG00000001280	SLURP1	9.97378	7.35e-06	0.05685	4
