## Supplementary Table4 for "The caninized anti-canine PD-1 monoclonal antibody in canine oral malignant melanoma: Efficacy and exploratory biomarker analysis"

### Sheet: Table S4
Table S4 Cox proportional hazards model for prognosis (all data)
		Progression-free survival		Overall survival
		Hazard ratio [95% CI]	p-value	Hazard ratio [95% CI]	p-value
Age		0.990[0.926 ～ 1.058]	p=0.764	1.011[0.938 ～ 1.089]	p=0.782
Sex	Male	reference		reference
	Castrated male	0.829[0.506 ～ 1.359]	p=0.457	0.860[0.487 ～ 1.517]	p=0.602
	Female	1.284[0.445 ～ 3.703]	p=0.644	1.730[0.585 ～ 5.115]	p=0.322
	Spayed female	0.755[0.466 ～ 1.224]	p=0.254	0.867[0.501 ～ 1.497]	p=0.608
WHO staging	Stage 1	reference		reference
	Stage 2	1.292[0.288 ～ 5.793]	p=0.738	0.712[0.195 ～ 2.600]	p=0.607
	Stage 3	1.802[0.432 ～ 7.507]	p=0.419	0.996[0.303 ～ 3.278]	p=0.995
	Stage 4	2.291[0.563 ～ 9.318]	p=0.247	1.167[0.367 ～ 3.717]	p=0.794
Prior treatment	Surgery	1.017[0.725 ～ 1.426]	p=0.924	0.891[0.610 ～ 1.301]	p=0.550
	Rad (kV)	0.863[0.531 ～ 1.404]	p=0.553	0.782[0.446 ～ 1.371]	p=0.391
	Rad (MV)	1.289[0.844 ～ 1.970]	p=0.240	1.339[0.844 ～ 2.125]	p=0.215
	Chemotherapy	1.100[0.676 ～ 1.790]	p=0.703	0.960[0.547 ～ 1.685]	p=0.888
	Toceranib	1.067[0.522 ～ 2.184]	p=0.858	1.342[0.652 ～ 2.761]	p=0.424
	Other (immunotherapyなど)	1.181[0.164 ～ 8.485]	p=0.868	1.421[0.198 ～ 10.205]	p=0.727
Target lesions	Oral cavity	1.109[0.770 ～ 1.598]	p=0.579	1.379[0.901 ～ 2.110]	p=0.139
	Lung metastasis	1.105[0.774 ～ 1.578]	p=0.581	0.932[0.620 ～ 1.399]	p=0.733
	Lymph node metastasis	0.833[0.307 ～ 2.262]	p=0.720	0.771[0.244 ～ 2.440]	p=0.659
Treatment administration		0.880[0.848 ～ 0.913]	p<0.001	0.857[0.818 ～ 0.898]	p<0.001
Blood test parameter	White blood cell	1.034[1.021 ～ 1.048]	p<0.001	1.033[1.019 ～ 1.048]	p<0.001
	Nuetrophil no.	1.036[1.021 ～ 1.052]	p<0.001	1.036[1.019 ～ 1.052]	p<0.001
	Lymphocyte no.	1.165[1.001 ～ 1.355]	p=0.048	1.145[0.969 ～ 1.354]	p=0.112
	NLR (neutrophil/lymphocyte ratio)	1.010[0.999 ～ 1.021]	p=0.084	1.010[0.998 ～ 1.022]	p=0.115
	CRP	1.077[1.047 ～ 1.109]	p<0.001	1.085[1.052 ～ 1.119]	p<0.001
multiplex cytokine/chemokine assays	GM-CSF	1.000[1.000 ～ 1.000]	p=0.991	1.000[1.000 ～ 1.000]	p=0.809
	IFN-gamma	1.000[0.999 ～ 1.002]	p=0.616	1.000[0.998 ～ 1.002]	p=0.895
	IL-2	1.000[1.000 ～ 1.000]	p=0.977	1.000[1.000 ～ 1.000]	p=0.822
	IL-6	1.000[1.000 ～ 1.000]	p=0.986	1.000[1.000 ～ 1.000]	p=0.813
	IL-7	1.000[1.000 ～ 1.000]	p=1.000	1.000[1.000 ～ 1.000]	p=0.805
	IL-8	1.000[1.000 ～ 1.000]	p=0.985	1.000[1.000 ～ 1.000]	p=0.621
	IL-15	1.000[1.000 ～ 1.000]	p=0.958	1.000[1.000 ～ 1.000]	p=0.840
	IP-10	1.000[0.999 ～ 1.001]	p=0.997	1.000[0.999 ～ 1.001]	p=0.788
	KC	1.000[0.999 ～ 1.000]	p=0.324	1.000[0.999 ～ 1.000]	p=0.341
	IL-10	1.000[1.000 ～ 1.000]	p=0.413	1.000[1.000 ～ 1.000]	p=0.960
	IL-18	1.000[1.000 ～ 1.000]	p=0.994	1.000[1.000 ～ 1.000]	p=0.818
	MCP-1	1.000[0.999 ～ 1.001]	p=0.601	1.000[0.999 ～ 1.001]	p=0.717
	TNF-alpha	1.000[1.000 ～ 1.000]	p=0.982	1.000[1.000 ～ 1.000]	p=0.820
PBMC subsets	CD4+Foxp3+(%) CD4 %	0.935[0.825 ～ 1.059]	p=0.290	0.960[0.841 ～ 1.096]	p=0.546
	CD3+(%)	0.982[0.948 ～ 1.017]	p=0.301	0.981[0.948 ～ 1.015]	p=0.270
	CD4(%)	0.982[0.934 ～ 1.032]	p=0.473	0.975[0.918 ～ 1.035]	p=0.407
	CD8(%)	0.991[0.945 ～ 1.039]	p=0.709	1.015[0.959 ～ 1.074]	p=0.618
	CD8/Foxp3	1.048[0.977 ～ 1.124]	p=0.189	1.053[0.983 ～ 1.128]	p=0.139
IHC for immune cell markers	CD3+/HPF	0.998[0.980 ～ 1.017]	p=0.839	1.001[0.981 ～ 1.021]	p=0.913
	CD8+/HPF	0.999[0.980 ～ 1.017]	p=0.876	1.002[0.983 ～ 1.022]	p=0.812
	Foxp3+/HPF	1.004[0.988 ～ 1.019]	p=0.646	1.004[0.988 ～ 1.021]	p=0.592
	CD20+/HPF	0.991[0.973 ～ 1.008]	p=0.300	0.987[0.967 ～ 1.008]	p=0.234
	CD204+/HPF	1.001[0.980 ～ 1.023]	p=0.906	1.005[0.983 ～ 1.027]	p=0.658
IHC for mismatch repair (MMR) markers	deficient	reference		reference
	proficient	2.231[0.723 ～ 6.884]	p=0.163	2.043[0.556 ～ 7.509]	p=0.282
MSI DNA testing	Total numbers of MSI markers	0.915[0.767 ～ 1.091]	p=0.320	0.765[0.609 ～ 0.961]	p=0.022
	MSI number < 2	reference		reference
	MSI number ≧2	0.897[0.553 ～ 1.454]	p=0.659	0.548[0.302 ～ 0.993]	p=0.047
RNA sequencing	GSE22886_NAIVE_CD4_TCELL_VS_12H_ACT_TH1_UP	>=1000[<0.001 ～ >=1000]	p=0.563	>=1000[<0.001 ～ >=1000]	p=0.459
	GSE32901_NAIVE_VS_TH17_NEG_CD4_TCELL_DN	<0.001[<0.001 ～ 73.103]	p=0.094	<0.001[<0.001 ～ 995.23]	p=0.122
	GSE27786_NKCELL_VS_NEUTROPHIL_DN	>=1000[<0.001 ～ >=1000]	p=0.250	>=1000[<0.001 ～ >=1000]	p=0.362
	GSE22919_RESTING_VS_IL2_IL12_IL15_STIM_NK_CELL_DN	>=1000[<0.001 ～ >=1000]	p=0.240	>=1000[<0.001 ～ >=1000]	p=0.238
	GSE24634_NAIVE_CD4_TCELL_VS_DAY5_IL4_CONV_TREG_UP	>=1000[<0.001 ～ >=1000]	p=0.169	>=1000[<0.001 ～ >=1000]	p=0.291
	GSE18281_SUBCAPSULAR_CORTICAL_REGION_VS_WHOLE_MEDULLA_THYMUS_UP	>=1000[<0.001 ～ >=1000]	p=0.629	>=1000[<0.001 ～ >=1000]	p=0.281
	GSE20715_WT_VS_TLR4_KO_24H_OZONE_LUNG_DN	>=1000[<0.001 ～ >=1000]	p=0.386	>=1000[<0.001 ～ >=1000]	p=0.314
	GSE22886_NAIVE_CD4_TCELL_VS_48H_ACT_TH1_UP	25.676[<0.001 ～ >=1000]	p=0.815	>=1000[<0.001 ～ >=1000]	p=0.325
	GSE10239_MEMORY_VS_DAY4.5_EFF_CD8_TCELL_UP	>=1000[<0.001 ～ >=1000]	p=0.249	>=1000[<0.001 ～ >=1000]	p=0.302
	GSE29949_CD8_POS_DC_SPLEEN_VS_MONOCYTE_BONE_MARROW_UP	>=1000[<0.001 ～ >=1000]	p=0.255	>=1000[<0.001 ～ >=1000]	p=0.108
	GSE4984_GALECTIN1_VS_LPS_STIM_DC_UP	>=1000[<0.001 ～ >=1000]	p=0.217	>=1000[<0.001 ～ >=1000]	p=0.106
	GSE13485_DAY1_VS_DAY21_YF17D_VACCINE_PBMC_UP	116.15[<0.001 ～ >=1000]	p=0.707	>=1000[<0.001 ～ >=1000]	p=0.485
	GSE15930_NAIVE_VS_48H_IN_VITRO_STIM_IFNAB_CD8_TCELL_UP	>=1000[<0.001 ～ >=1000]	p=0.534	>=1000[<0.001 ～ >=1000]	p=0.260
	GSE22886_IGM_MEMORY_BCELL_VS_BLOOD_PLASMA_CELL_UP	128.16[<0.001 ～ >=1000]	p=0.729	>=1000[<0.001 ～ >=1000]	p=0.314
	GSE26928_NAIVE_VS_CXCR5_POS_CD4_TCELL_UP	442.53[<0.001 ～ >=1000]	p=0.756	>=1000[<0.001 ～ >=1000]	p=0.459
	GSE26928_CENTR_MEMORY_VS_CXCR5_POS_CD4_TCELL_UP	<0.001[<0.001 ～ >=1000]	p=0.731	0.002[<0.001 ～ >=1000]	p=0.788
	GSE36476_CTRL_VS_TSST_ACT_16H_MEMORY_CD4_TCELL_YOUNG_DN	79.459[<0.001 ～ >=1000]	p=0.811	0.027[<0.001 ～ >=1000]	p=0.853
	GSE37416_0H_VS_12H_F_TULARENSIS_LVS_NEUTROPHIL_UP	>=1000[0.009 ～ >=1000]	p=0.106	>=1000[<0.001 ～ >=1000]	p=0.188
	GSE3982_DC_VS_EFF_MEMORY_CD4_TCELL_DN	>=1000[0.061 ～ >=1000]	p=0.066	>=1000[>=1000 ～ >=1000]	p=0.024
	GSE4142_PLASMA_CELL_VS_GC_BCELL_UP	0.001[<0.001 ～ >=1000]	p=0.688	>=1000[<0.001 ～ >=1000]	p=0.690
	GSE11386_NAIVE_VS_MEMORY_BCELL_DN	>=1000[0.003 ～ >=1000]	p=0.177	>=1000[0.036 ～ >=1000]	p=0.099
	GSE13522_CTRL_VS_T_CRUZI_Y_STRAIN_INF_SKIN_IFNG_KO_DN	0.003[<0.001 ～ >=1000]	p=0.769	<0.001[<0.001 ～ >=1000]	p=0.697
	GSE18281_PERIMEDULLARY_CORTICAL_REGION_VS_WHOLE_CORTEX_THYMUS_UP	>=1000[<0.001 ～ >=1000]	p=0.172	>=1000[29.648 ～ >=1000]	p=0.031
	GSE21546_ELK1_KO_VS_SAP1A_KO_AND_ELK1_KO_ANTI_CD3_STIM_DP_THYMOCYTES_UP	22.537[<0.001 ～ >=1000]	p=0.864	>=1000[<0.001 ～ >=1000]	p=0.423
	GSE21033_CTRL_VS_POLYIC_STIM_DC_6H_DN	43.617[<0.001 ～ >=1000]	p=0.796	>=1000[<0.001 ～ >=1000]	p=0.502
	GSE26351_UNSTIM_VS_WNT_PATHWAY_STIM_HEMATOPOIETIC_PROGENITORS_UP	>=1000[<0.001 ～ >=1000]	p=0.412	>=1000[<0.001 ～ >=1000]	p=0.352
	GSE13493_DP_VS_CD4INTCD8POS_THYMOCYTE_UP	0.205[<0.001 ～ >=1000]	p=0.894	191.52[<0.001 ～ >=1000]	p=0.733
	GSE13738_RESTING_VS_BYSTANDER_ACTIVATED_CD4_TCELL_UP	>=1000[<0.001 ～ >=1000]	p=0.479	>=1000[<0.001 ～ >=1000]	p=0.367
	GSE14350_TREG_VS_TEFF_IN_IL2RB_KO_UP	>=1000[0.283 ～ >=1000]	p=0.057	>=1000[>=1000 ～ >=1000]	p=0.020
	GSE15659_CD45RA_NEG_CD4_TCELL_VS_RESTING_TREG_DN	22.655[<0.001 ～ >=1000]	p=0.794	>=1000[<0.001 ～ >=1000]	p=0.226
	GSE27786_BCELL_VS_ERYTHROBLAST_DN	124.75[<0.001 ～ >=1000]	p=0.795	>=1000[<0.001 ～ >=1000]	p=0.669
	GSE3982_CENT_MEMORY_CD4_TCELL_VS_TH1_UP	>=1000[<0.001 ～ >=1000]	p=0.171	>=1000[<0.001 ～ >=1000]	p=0.132
	GSE18281_CORTICAL_VS_MEDULLARY_THYMOCYTE_DN	<0.001[<0.001 ～ >=1000]	p=0.333	<0.001[<0.001 ～ >=1000]	p=0.340
	GSE40655_FOXO1_KO_VS_WT_NTREG_UP	83.830[<0.001 ～ >=1000]	p=0.742	>=1000[<0.001 ～ >=1000]	p=0.198
	GSE41867_NAIVE_VS_DAY8_LCMV_ARMSTRONG_EFFECTOR_CD8_TCELL_DN	>=1000[<0.001 ～ >=1000]	p=0.401	>=1000[<0.001 ～ >=1000]	p=0.303
	GSE11924_TFH_VS_TH17_CD4_TCELL_UP	0.292[<0.001 ～ >=1000]	p=0.897	231.46[<0.001 ～ >=1000]	p=0.661
	GSE14000_TRANSLATED_RNA_VS_MRNA_DC_DN	<0.001[<0.001 ～ >=1000]	p=0.155	<0.001[<0.001 ～ 10.059]	p=0.063
	GSE15930_NAIVE_VS_48H_IN_VITRO_STIM_IL12_CD8_TCELL_UP	70.286[<0.001 ～ >=1000]	p=0.738	>=1000[<0.001 ～ >=1000]	p=0.403
	GSE27786_ERYTHROBLAST_VS_MONO_MAC_UP	>=1000[>=1000 ～ >=1000]	p=0.022	>=1000[>=1000 ～ >=1000]	p=0.002
	GSE360_L_MAJOR_VS_M_TUBERCULOSIS_MAC_UP	>=1000[0.001 ～ >=1000]	p=0.107	>=1000[<0.001 ～ >=1000]	p=0.175
	GSE3720_VD1_VS_VD2_GAMMADELTA_TCELL_WITH_PMA_STIM_DN	13.963[<0.001 ～ >=1000]	p=0.893	0.251[<0.001 ～ >=1000]	p=0.949
	GSE4142_GC_BCELL_VS_MEMORY_BCELL_UP	>=1000[<0.001 ～ >=1000]	p=0.244	>=1000[<0.001 ～ >=1000]	p=0.131
	GSE4984_GALECTIN1_VS_VEHICLE_CTRL_TREATED_DC_UP	>=1000[<0.001 ～ >=1000]	p=0.543	>=1000[<0.001 ～ >=1000]	p=0.150
	GSE6875_TCONV_VS_TREG_UP	>=1000[1.230 ～ >=1000]	p=0.049	>=1000[0.249 ～ >=1000]	p=0.059
	GSE14908_RESTING_VS_HDM_STIM_CD4_TCELL_NONATOPIC_PATIENT_UP	>=1000[<0.001 ～ >=1000]	p=0.689	>=1000[<0.001 ～ >=1000]	p=0.338
	GSE18281_PERIMEDULLARY_CORTICAL_REGION_VS_WHOLE_MEDULLA_THYMUS_UP	>=1000[<0.001 ～ >=1000]	p=0.233	>=1000[<0.001 ～ >=1000]	p=0.196
	GSE16450_IMMATURE_VS_MATURE_NEURON_CELL_LINE_UP	>=1000[<0.001 ～ >=1000]	p=0.392	>=1000[<0.001 ～ >=1000]	p=0.331
	GSE37605_NOD_VS_C57BL6_IRES_GFP_TREG_DN	>=1000[<0.001 ～ >=1000]	p=0.444	>=1000[<0.001 ～ >=1000]	p=0.171
	GSE40274_CTRL_VS_FOXP3_AND_PBX1_TRANSDUCED_ACTIVATED_CD4_TCELL_DN	<0.001[<0.001 ～ >=1000]	p=0.170	<0.001[<0.001 ～ >=1000]	p=0.181
	GSE11961_FOLLICULAR_BCELL_VS_GERMINAL_CENTER_BCELL_DAY40_UP	>=1000[0.010 ～ >=1000]	p=0.084	>=1000[0.012 ～ >=1000]	p=0.077
	GSE46606_UNSTIM_VS_CD40L_IL2_IL5_1DAY_STIMULATED_IRF4HIGH_SORTED_BCELL_UP	>=1000[<0.001 ～ >=1000]	p=0.360	>=1000[<0.001 ～ >=1000]	p=0.506
	GSE10239_MEMORY_VS_KLRG1INT_EFF_CD8_TCELL_UP	>=1000[<0.001 ～ >=1000]	p=0.316	>=1000[<0.001 ～ >=1000]	p=0.750
	GSE11924_TFH_VS_TH2_CD4_TCELL_UP	0.026[<0.001 ～ >=1000]	p=0.733	398.86[<0.001 ～ >=1000]	p=0.692
	GSE17974_CTRL_VS_ACT_IL4_AND_ANTI_IL12_24H_CD4_TCELL_UP	>=1000[<0.001 ～ >=1000]	p=0.485	>=1000[<0.001 ～ >=1000]	p=0.547
	GSE360_CTRL_VS_L_DONOVANI_MAC_UP	>=1000[<0.001 ～ >=1000]	p=0.489	>=1000[<0.001 ～ >=1000]	p=0.367
	GSE39820_TGFBETA1_VS_TGFBETA3_IN_IL6_IL23A_TREATED_CD4_TCELL_DN	<0.001[<0.001 ～ >=1000]	p=0.322	<0.001[<0.001 ～ >=1000]	p=0.318
	GSE4142_PLASMA_CELL_VS_MEMORY_BCELL_DN	<0.001[<0.001 ～ >=1000]	p=0.193	<0.001[<0.001 ～ >=1000]	p=0.518
	GSE5589_UNSTIM_VS_45MIN_LPS_AND_IL6_STIM_MACROPHAGE_UP	1.635[<0.001 ～ >=1000]	p=0.979	34.343[<0.001 ～ >=1000]	p=0.869
	GSE5589_WT_VS_IL6_KO_LPS_AND_IL6_STIM_MACROPHAGE_45MIN_UP	<0.001[<0.001 ～ >=1000]	p=0.368	<0.001[<0.001 ～ >=1000]	p=0.344
	GSE8685_IL2_STARVED_VS_IL21_ACT_IL2_STARVED_CD4_TCELL_DN	0.006[<0.001 ～ >=1000]	p=0.730	2.398[<0.001 ～ >=1000]	p=0.964
	GSE12963_ENV_NEF_VS_ENV_NEF_AND_VPR_DEFICIENT_HIV1_INF_CD4_TCELL_UP	11.562[<0.001 ～ >=1000]	p=0.858	>=1000[<0.001 ～ >=1000]	p=0.435
	GSE21670_UNTREATED_VS_TGFB_TREATED_CD4_TCELL_DN	>=1000[<0.001 ～ >=1000]	p=0.540	>=1000[<0.001 ～ >=1000]	p=0.159
	GSE25088_CTRL_VS_IL4_STIM_MACROPHAGE_UP	11.303[<0.001 ～ >=1000]	p=0.843	>=1000[<0.001 ～ >=1000]	p=0.544
	GSE32986_GMCSF_VS_GMCSF_AND_CURDLAN_HIGHDOSE_STIM_DC_DN	>=1000[<0.001 ～ >=1000]	p=0.528	>=1000[<0.001 ～ >=1000]	p=0.422
	GSE30971_CTRL_VS_LPS_STIM_MACROPHAGE_WBP7_HET_4H_DN	>=1000[<0.001 ～ >=1000]	p=0.578	>=1000[<0.001 ～ >=1000]	p=0.303
	GSE43863_TH1_VS_LY6C_LOW_CXCR5NEG_EFFECTOR_CD4_TCELL_DN	>=1000[<0.001 ～ >=1000]	p=0.343	>=1000[<0.001 ～ >=1000]	p=0.176
	GSE45881_CXCR6HI_VS_CXCR1LO_COLONIC_LAMINA_PROPRIA_UP	>=1000[<0.001 ～ >=1000]	p=0.324	>=1000[<0.001 ～ >=1000]	p=0.171
	GSE42088_2H_VS_24H_LEISHMANIA_INF_DC_DN	<0.001[<0.001 ～ 17.839]	p=0.067	<0.001[<0.001 ～ 433.85]	p=0.085
	GSE45365_CTRL_VS_MCMV_INFECTION_NK_CELL_DN	<0.001[<0.001 ～ >=1000]	p=0.498	<0.001[<0.001 ～ >=1000]	p=0.653
	GSE45365_NK_CELL_VS_CD8_TCELL_UP	>=1000[<0.001 ～ >=1000]	p=0.248	>=1000[<0.001 ～ >=1000]	p=0.152
	KANNAN_BLOOD_2012_2013_TIV_AGE_65PLS_REVACCINATED_IN_6_9_MO_VS_REVACCINATED_IN_12_13_MOS_DN	>=1000[<0.001 ～ >=1000]	p=0.238	>=1000[0.004 ～ >=1000]	p=0.090
	GSE11057_CD4_CENT_MEM_VS_PBMC_UP	>=1000[<0.001 ～ >=1000]	p=0.278	>=1000[<0.001 ～ >=1000]	p=0.194
	GSE14308_TH1_VS_NATURAL_TREG_DN	3.767[<0.001 ～ >=1000]	p=0.908	>=1000[<0.001 ～ >=1000]	p=0.414
	GSE1460_NAIVE_CD4_TCELL_CORD_BLOOD_VS_THYMIC_STROMAL_CELL_UP	>=1000[<0.001 ～ >=1000]	p=0.176	>=1000[0.008 ～ >=1000]	p=0.087
	GSE36392_TYPE_2_MYELOID_VS_EOSINOPHIL_IL25_TREATED_LUNG_UP	>=1000[<0.001 ～ >=1000]	p=0.745	>=1000[<0.001 ～ >=1000]	p=0.709
	GSE37416_0H_VS_24H_F_TULARENSIS_LVS_NEUTROPHIL_UP	>=1000[<0.001 ～ >=1000]	p=0.160	>=1000[<0.001 ～ >=1000]	p=0.184
	GSE3982_DC_VS_MAC_UP	>=1000[0.065 ～ >=1000]	p=0.072	>=1000[0.015 ～ >=1000]	p=0.082
	GSE7852_TREG_VS_TCONV_THYMUS_DN	>=1000[<0.001 ～ >=1000]	p=0.312	>=1000[<0.001 ～ >=1000]	p=0.261
	GSE2770_UNTREATED_VS_IL4_TREATED_ACT_CD4_TCELL_6H_DN	46.090[<0.001 ～ >=1000]	p=0.789	>=1000[<0.001 ～ >=1000]	p=0.348
	GSE2770_IL12_VS_IL4_TREATED_ACT_CD4_TCELL_48H_DN	>=1000[<0.001 ～ >=1000]	p=0.482	>=1000[0.061 ～ >=1000]	p=0.069
	GSE2770_TGFB_AND_IL4_ACT_VS_ACT_CD4_TCELL_6H_UP	>=1000[<0.001 ～ >=1000]	p=0.486	>=1000[<0.001 ～ >=1000]	p=0.194
	GSE2124_CTRL_VS_LYMPHOTOXIN_BETA_TREATED_MLN_DN	>=1000[<0.001 ～ >=1000]	p=0.508	>=1000[<0.001 ～ >=1000]	p=0.213
	GSE3691_IFN_PRODUCING_KILLER_DC_VS_CONVENTIONAL_DC_SPLEEN_UP	>=1000[<0.001 ～ >=1000]	p=0.550	>=1000[<0.001 ～ >=1000]	p=0.395
	GSE9601_UNTREATED_VS_PI3K_INHIBITOR_TREATED_HCMV_INF_MONOCYTE_DN	>=1000[<0.001 ～ >=1000]	p=0.362	>=1000[<0.001 ～ >=1000]	p=0.209
	GSE7568_IL4_VS_IL4_AND_TGFB_TREATED_MACROPHAGE_24H_UP	>=1000[<0.001 ～ >=1000]	p=0.434	>=1000[<0.001 ～ >=1000]	p=0.387
	GSE12003_MIR223_KO_VS_WT_BM_PROGENITOR_8D_CULTURE_DN	>=1000[<0.001 ～ >=1000]	p=0.272	>=1000[0.009 ～ >=1000]	p=0.086
	GSE15330_MEGAKARYOCYTE_ERYTHROID_PROGENITOR_VS_PRO_BCELL_UP	61.096[<0.001 ～ >=1000]	p=0.857	>=1000[<0.001 ～ >=1000]	p=0.384
	GSE12198_LOW_IL2_STIM_NK_CELL_VS_HIGH_IL2_STIM_NK_CELL_DN	>=1000[0.313 ～ >=1000]	p=0.054	>=1000[>=1000 ～ >=1000]	p=0.015
	GSE14908_RESTING_VS_HDM_STIM_CD4_TCELL_NONATOPIC_PATIENT_DN	>=1000[<0.001 ～ >=1000]	p=0.228	>=1000[<0.001 ～ >=1000]	p=0.378
	GSE21670_UNTREATED_VS_TGFB_IL6_TREATED_CD4_TCELL_DN	0.013[<0.001 ～ >=1000]	p=0.830	0.002[<0.001 ～ >=1000]	p=0.790
	GSE21360_NAIVE_VS_TERTIARY_MEMORY_CD8_TCELL_DN	6.411[<0.001 ～ >=1000]	p=0.931	>=1000[<0.001 ～ >=1000]	p=0.591
	GSE16385_UNTREATED_VS_12H_ROSIGLITAZONE_IL4_TREATED_MACROPHAGE_UP	0.231[<0.001 ～ >=1000]	p=0.917	248.88[<0.001 ～ >=1000]	p=0.755
	GSE26488_WT_VS_HDAC7_DELTAP_TG_OT2_THYMOCYTE_WITH_PEPTIDE_INJECTION_UP	7.927[<0.001 ～ >=1000]	p=0.886	>=1000[<0.001 ～ >=1000]	p=0.650
	GSE35825_UNTREATED_VS_IFNG_STIM_MACROPHAGE_DN	0.260[<0.001 ～ >=1000]	p=0.897	6.007[<0.001 ～ >=1000]	p=0.881
	GSE34156_NOD2_LIGAND_VS_TLR1_TLR2_LIGAND_24H_TREATED_MONOCYTE_UP	>=1000[486.41 ～ >=1000]	p=0.030	>=1000[<0.001 ～ >=1000]	p=0.084
	GSE40068_BCL6_POS_VS_NEG_CXCR5_POS_TFH_DN	1.253[<0.001 ～ >=1000]	p=0.986	>=1000[<0.001 ～ >=1000]	p=0.485
	GSE11961_GERMINAL_CENTER_BCELL_DAY7_VS_GERMINAL_CENTER_BCELL_DAY40_DN	>=1000[1.172 ～ >=1000]	p=0.049	>=1000[>=1000 ～ >=1000]	p=0.020
	GSE46242_TH1_VS_ANERGIC_TH1_CD4_TCELL_DN	>=1000[<0.001 ～ >=1000]	p=0.481	>=1000[<0.001 ～ >=1000]	p=0.480
	GSE46606_IRF4HIGH_VS_WT_CD40L_IL2_IL5_DAY1_STIMULATED_BCELL_UP	0.064[<0.001 ～ >=1000]	p=0.821	52.591[<0.001 ～ >=1000]	p=0.794
	THAKAR_PBMC_INACTIVATED_INFLUENZA_AGE_21_30YO_NONRESPONDER_28DY_DN	3.657[<0.001 ～ >=1000]	p=0.920	1.090[<0.001 ～ >=1000]	p=0.995
	NAKAYA_B_CELL_FLUARIX_FLUVIRIN_AGE_18_50YO_7DY_DN	>=1000[<0.001 ～ >=1000]	p=0.441	>=1000[<0.001 ～ >=1000]	p=0.142
	GSE10239_NAIVE_VS_MEMORY_CD8_TCELL_DN	>=1000[0.004 ～ >=1000]	p=0.085	>=1000[<0.001 ～ >=1000]	p=0.140
	GSE14308_TH17_VS_NATURAL_TREG_UP	<0.001[<0.001 ～ >=1000]	p=0.563	<0.001[<0.001 ～ >=1000]	p=0.165
	GSE15767_MED_VS_SCS_MAC_LN_DN	55.834[<0.001 ～ >=1000]	p=0.804	>=1000[<0.001 ～ >=1000]	p=0.566
	GSE17721_CTRL_VS_LPS_24H_BMDC_UP	>=1000[0.032 ～ >=1000]	p=0.083	>=1000[0.003 ～ >=1000]	p=0.109
	GSE22886_CD8_VS_CD4_NAIVE_TCELL_DN	>=1000[<0.001 ～ >=1000]	p=0.252	>=1000[<0.001 ～ >=1000]	p=0.333
	GSE22886_IGG_IGA_MEMORY_BCELL_VS_BLOOD_PLASMA_CELL_UP	>=1000[<0.001 ～ >=1000]	p=0.427	>=1000[<0.001 ～ >=1000]	p=0.226
	GSE27786_NKTCELL_VS_ERYTHROBLAST_UP	>=1000[<0.001 ～ >=1000]	p=0.402	>=1000[<0.001 ～ >=1000]	p=0.245
	GSE32423_MEMORY_VS_NAIVE_CD8_TCELL_IL7_UP	>=1000[<0.001 ～ >=1000]	p=0.268	>=1000[<0.001 ～ >=1000]	p=0.264
	GSE360_CTRL_VS_B_MALAYI_LOW_DOSE_DC_UP	>=1000[<0.001 ～ >=1000]	p=0.200	>=1000[1.912 ～ >=1000]	p=0.046
	GSE7460_CTRL_VS_FOXP3_OVEREXPR_TCONV_DN	>=1000[<0.001 ～ >=1000]	p=0.624	>=1000[<0.001 ～ >=1000]	p=0.262
	GSE2770_UNTREATED_VS_IL12_TREATED_ACT_CD4_TCELL_6H_DN	<0.001[<0.001 ～ >=1000]	p=0.121	<0.001[<0.001 ～ <0.001]	p=0.022
	GSE2405_S_AUREUS_VS_A_PHAGOCYTOPHILUM_NEUTROPHIL_DN	0.053[<0.001 ～ >=1000]	p=0.788	73.684[<0.001 ～ >=1000]	p=0.770
	GSE3720_UNSTIM_VS_PMA_STIM_VD1_GAMMADELTA_TCELL_DN	0.072[<0.001 ～ >=1000]	p=0.861	1.827[<0.001 ～ >=1000]	p=0.971
	GSE3920_IFNA_VS_IFNG_TREATED_FIBROBLAST_UP	>=1000[<0.001 ～ >=1000]	p=0.202	>=1000[<0.001 ～ >=1000]	p=0.163
	GSE6259_33D1_POS_VS_DEC205_POS_SPLENIC_DC_UP	>=1000[<0.001 ～ >=1000]	p=0.333	>=1000[<0.001 ～ >=1000]	p=0.161
	GSE8685_IL2_STARVED_VS_IL15_ACT_IL2_STARVED_CD4_TCELL_DN	>=1000[<0.001 ～ >=1000]	p=0.551	>=1000[<0.001 ～ >=1000]	p=0.437
	GSE7568_CTRL_VS_3H_TGFB_TREATED_MACROPHAGES_WITH_IL4_AND_DEXAMETHASONE_DN	3.364[<0.001 ～ >=1000]	p=0.904	122.98[<0.001 ～ >=1000]	p=0.669
	GSE13887_RESTING_VS_ACT_CD4_TCELL_DN	>=1000[>=1000 ～ >=1000]	p=0.022	>=1000[0.413 ～ >=1000]	p=0.054
	GSE13522_CTRL_VS_T_CRUZI_Y_STRAIN_INF_SKIN_129_MOUSE_UP	>=1000[0.003 ～ >=1000]	p=0.136	>=1000[0.002 ～ >=1000]	p=0.130
	GSE20198_UNTREATED_VS_IFNA_TREATED_ACT_CD4_TCELL_DN	<0.001[<0.001 ～ >=1000]	p=0.476	<0.001[<0.001 ～ >=1000]	p=0.545
	GSE20484_MCSG_VS_CXCL4_MONOCYTE_DERIVED_MACROPHAGE_DN	>=1000[<0.001 ～ >=1000]	p=0.281	>=1000[<0.001 ～ >=1000]	p=0.132
	GSE21670_UNTREATED_VS_IL6_TREATED_CD4_TCELL_DN	>=1000[<0.001 ～ >=1000]	p=0.593	>=1000[<0.001 ～ >=1000]	p=0.482
	GSE22229_UNTREATED_VS_IMMUNOSUPP_THERAPY_RENAL_TRANSPLANT_PATIENT_PBMC_UP	>=1000[<0.001 ～ >=1000]	p=0.485	>=1000[<0.001 ～ >=1000]	p=0.187
	GSE17301_CTRL_VS_48H_IFNA2_STIM_CD8_TCELL_DN	2.293[<0.001 ～ >=1000]	p=0.952	>=1000[<0.001 ～ >=1000]	p=0.498
	GSE21063_WT_VS_NFATC1_KO_8H_ANTI_IGM_STIM_BCELL_DN	<0.001[<0.001 ～ >=1000]	p=0.436	0.095[<0.001 ～ >=1000]	p=0.869
	GSE23321_CD8_STEM_CELL_MEMORY_VS_CENTRAL_MEMORY_CD8_TCELL_DN	>=1000[<0.001 ～ >=1000]	p=0.509	>=1000[<0.001 ～ >=1000]	p=0.211
	GSE31622_WT_VS_KLF3_KO_BCELL_UP	>=1000[<0.001 ～ >=1000]	p=0.343	>=1000[<0.001 ～ >=1000]	p=0.460
	GSE36888_UNTREATED_VS_IL2_TREATED_STAT5_AB_KNOCKIN_TCELL_17H_DN	>=1000[<0.001 ～ >=1000]	p=0.093	>=1000[0.032 ～ >=1000]	p=0.062
	GSE37605_NOD_VS_C57BL6_IRES_GFP_TREG_UP	15.791[<0.001 ～ >=1000]	p=0.866	>=1000[<0.001 ～ >=1000]	p=0.526
	GSE37301_CD4_TCELL_VS_GRANULOCYTE_MONOCYTE_PROGENITOR_DN	>=1000[<0.001 ～ >=1000]	p=0.361	>=1000[<0.001 ～ >=1000]	p=0.158
	GSE37533_UNTREATED_VS_PIOGLIZATONE_TREATED_CD4_TCELL_PPARG1_AND_FOXP3_TRASDUCED_DN	>=1000[<0.001 ～ >=1000]	p=0.287	>=1000[<0.001 ～ >=1000]	p=0.127
	GSE11961_FOLLICULAR_BCELL_VS_PLASMA_CELL_DAY7_UP	0.911[<0.001 ～ >=1000]	p=0.996	17.079[<0.001 ～ >=1000]	p=0.888
	GSE35543_IN_VIVO_NTREG_VS_CONVERTED_EX_ITREG_UP	<0.001[<0.001 ～ >=1000]	p=0.539	<0.001[<0.001 ～ >=1000]	p=0.559
	GSE41867_DAY6_EFFECTOR_VS_DAY30_MEMORY_CD8_TCELL_LCMV_ARMSTRONG_UP	193.52[<0.001 ～ >=1000]	p=0.718	41.919[<0.001 ～ >=1000]	p=0.822
	GSE43956_WT_VS_SGK1_KO_TH17_DIFFERENTIATED_CD4_TCELL_UP	<0.001[<0.001 ～ >=1000]	p=0.104	<0.001[<0.001 ～ 335.47]	p=0.079
	GSE44955_MCSF_VS_MCSF_AND_IL27_STIM_MACROPHAGE_DN	>=1000[<0.001 ～ >=1000]	p=0.531	>=1000[<0.001 ～ >=1000]	p=0.283
	GSE43863_NAIVE_VS_MEMORY_TFH_CD4_TCELL_D150_LCMV_DN	0.014[<0.001 ～ >=1000]	p=0.721	1.600[<0.001 ～ >=1000]	p=0.971
	GSE43863_NAIVE_VS_MEMORY_LY6C_INT_CXCR5POS_CD4_TCELL_D150_LCMV_UP	>=1000[<0.001 ～ >=1000]	p=0.310	>=1000[<0.001 ～ >=1000]	p=0.162
	GSE46606_IRF4_KO_VS_WT_CD40L_IL2_IL5_3DAY_STIMULATED_BCELL_DN	<0.001[<0.001 ～ >=1000]	p=0.665	5.074[<0.001 ～ >=1000]	p=0.937
	THAKAR_PBMC_INACTIVATED_INFLUENZA_AGE_21_30YO_NONRESPONDER_7DY_DN	>=1000[<0.001 ～ >=1000]	p=0.562	>=1000[<0.001 ～ >=1000]	p=0.518
	GAUCHER_PBMC_YF_VAX_STAMARIL_UNKNOWN_AGE_10DY_DN	>=1000[<0.001 ～ >=1000]	p=0.411	750.17[<0.001 ～ >=1000]	p=0.657
	GSE12845_IGD_POS_VS_NEG_BLOOD_BCELL_UP	0.147[<0.001 ～ >=1000]	p=0.907	>=1000[<0.001 ～ >=1000]	p=0.585
	GSE13306_TREG_VS_TCONV_UP	>=1000[<0.001 ～ >=1000]	p=0.435	>=1000[<0.001 ～ >=1000]	p=0.487
	GSE14308_TH2_VS_NATURAL_TREG_DN	>=1000[<0.001 ～ >=1000]	p=0.412	>=1000[114.22 ～ >=1000]	p=0.031
	GSE14350_TREG_VS_TEFF_DN	<0.001[<0.001 ～ 317.46]	p=0.081	<0.001[<0.001 ～ >=1000]	p=0.305
	GSE17721_CTRL_VS_POLYIC_2H_BMDC_UP	>=1000[<0.001 ～ >=1000]	p=0.319	>=1000[<0.001 ～ >=1000]	p=0.213
	GSE17721_CTRL_VS_GARDIQUIMOD_1H_BMDC_UP	>=1000[<0.001 ～ >=1000]	p=0.165	>=1000[<0.001 ～ >=1000]	p=0.147
	GSE17721_LPS_VS_PAM3CSK4_6H_BMDC_UP	>=1000[<0.001 ～ >=1000]	p=0.139	>=1000[2.246 ～ >=1000]	p=0.046
	GSE17721_PAM3CSK4_VS_GADIQUIMOD_24H_BMDC_UP	<0.001[<0.001 ～ >=1000]	p=0.189	<0.001[<0.001 ～ 75.704]	p=0.074
	GSE17974_IL4_AND_ANTI_IL12_VS_UNTREATED_2H_ACT_CD4_TCELL_DN	<0.001[<0.001 ～ >=1000]	p=0.122	<0.001[<0.001 ～ 662.98]	p=0.092
	GSE18791_UNSTIM_VS_NEWCATSLE_VIRUS_DC_2H_DN	>=1000[<0.001 ～ >=1000]	p=0.319	>=1000[<0.001 ～ >=1000]	p=0.579
	GSE22886_IGM_MEMORY_BCELL_VS_BLOOD_PLASMA_CELL_DN	<0.001[<0.001 ～ >=1000]	p=0.442	<0.001[<0.001 ～ >=1000]	p=0.341
	GSE26495_PD1HIGH_VS_PD1LOW_CD8_TCELL_UP	>=1000[<0.001 ～ >=1000]	p=0.471	>=1000[<0.001 ～ >=1000]	p=0.467
	GSE27786_LSK_VS_NKTCELL_DN	>=1000[<0.001 ～ >=1000]	p=0.234	>=1000[<0.001 ～ >=1000]	p=0.481
	GSE27786_LIN_NEG_VS_MONO_MAC_DN	>=1000[<0.001 ～ >=1000]	p=0.137	>=1000[<0.001 ～ >=1000]	p=0.133
	GSE360_CTRL_VS_L_MAJOR_DC_UP	4.253[<0.001 ～ >=1000]	p=0.944	>=1000[<0.001 ～ >=1000]	p=0.426
	GSE9988_LPS_VS_CTRL_TREATED_MONOCYTE_DN	0.304[<0.001 ～ >=1000]	p=0.934	2.209[<0.001 ～ >=1000]	p=0.961
	GSE2770_UNTREATED_VS_IL12_TREATED_ACT_CD4_TCELL_2H_UP	>=1000[<0.001 ～ >=1000]	p=0.498	>=1000[<0.001 ～ >=1000]	p=0.470
	GSE4142_NAIVE_BCELL_VS_PLASMA_CELL_UP	>=1000[<0.001 ～ >=1000]	p=0.292	>=1000[<0.001 ～ >=1000]	p=0.363
	GSE6259_FLT3L_INDUCED_33D1_POS_DC_VS_BCELL_DN	>=1000[<0.001 ～ >=1000]	p=0.501	>=1000[<0.001 ～ >=1000]	p=0.144
	GSE9946_IMMATURE_VS_MATURE_STIMULATORY_DC_UP	>=1000[<0.001 ～ >=1000]	p=0.381	>=1000[0.004 ～ >=1000]	p=0.115
	GSE9946_MATURE_STIMULATORY_VS_LISTERIA_INF_MATURE_DC_UP	60.734[<0.001 ～ >=1000]	p=0.746	>=1000[<0.001 ～ >=1000]	p=0.345
	GSE13887_HEALTHY_VS_LUPUS_RESTING_CD4_TCELL_UP	>=1000[0.193 ～ >=1000]	p=0.070	>=1000[0.018 ～ >=1000]	p=0.100
	GSE19888_ADENOSINE_A3R_INH_VS_TCELL_MEMBRANES_ACT_MAST_CELL_DN	>=1000[0.002 ～ >=1000]	p=0.122	>=1000[<0.001 ～ >=1000]	p=0.221
	GSE21927_SPLEEN_VS_BONE_MARROW_MONOCYTE_BALBC_DN	>=1000[<0.001 ～ >=1000]	p=0.440	>=1000[<0.001 ～ >=1000]	p=0.284
	GSE21927_SPLEEN_C57BL6_VS_EL4_TUMOR_BALBC_MONOCYTES_UP	270.78[<0.001 ～ >=1000]	p=0.712	>=1000[<0.001 ～ >=1000]	p=0.495
	GSE21927_BALBC_VS_C57BL6_MONOCYTE_TUMOR_UP	>=1000[<0.001 ～ >=1000]	p=0.610	>=1000[<0.001 ～ >=1000]	p=0.232
	GSE21360_PRIMARY_VS_QUATERNARY_MEMORY_CD8_TCELL_DN	134.57[<0.001 ～ >=1000]	p=0.720	>=1000[<0.001 ～ >=1000]	p=0.235
	GSE32986_CURDLAN_LOWDOSE_VS_GMCSF_AND_CURDLAN_LOWDOSE_STIM_DC_UP	>=1000[<0.001 ～ >=1000]	p=0.689	75.451[<0.001 ～ >=1000]	p=0.855
	GSE32255_WT_UNSTIM_VS_JMJD2D_KNOCKDOWN_4H_LPS_STIM_DC_UP	0.004[<0.001 ～ >=1000]	p=0.773	>=1000[<0.001 ～ >=1000]	p=0.547
	GSE34217_MIR17_92_OVEREXPRESS_VS_WT_ACT_CD8_TCELL_UP	>=1000[<0.001 ～ >=1000]	p=0.571	>=1000[<0.001 ～ >=1000]	p=0.612
	GSE32901_TH1_VS_TH17_NEG_CD4_TCELL_DN	<0.001[<0.001 ～ >=1000]	p=0.423	<0.001[<0.001 ～ 974.25]	p=0.120
	GSE37533_PPARG1_FOXP3_VS_PPARG2_FOXP3_TRANSDUCED_CD4_TCELL_UP	>=1000[<0.001 ～ >=1000]	p=0.282	>=1000[<0.001 ～ >=1000]	p=0.106
	GSE20727_CTRL_VS_DNFB_ALLERGEN_TREATED_DC_DN	<0.001[<0.001 ～ >=1000]	p=0.189	<0.001[<0.001 ～ >=1000]	p=0.643
	GSE20727_H2O2_VS_ROS_INHIBITOR_TREATED_DC_DN	1.828[<0.001 ～ >=1000]	p=0.971	>=1000[<0.001 ～ >=1000]	p=0.221
	GSE41867_DAY8_VS_DAY15_LCMV_CLONE13_EFFECTOR_CD8_TCELL_UP	0.370[<0.001 ～ >=1000]	p=0.934	>=1000[<0.001 ～ >=1000]	p=0.474
	GSE43955_1H_VS_42H_ACT_CD4_TCELL_WITH_TGFB_IL6_DN	<0.001[<0.001 ～ 0.052]	p=0.040	<0.001[<0.001 ～ >=1000]	p=0.098
