## Supplementary Table5 for "The caninized anti-canine PD-1 monoclonal antibody in canine oral malignant melanoma: Efficacy and exploratory biomarker analysis"

### Sheet: Table S5
Table S5 ssGSEA Scores of Immunologic Signatures Derived from GEO Datasets in Canine OMM Cases
Case No.	14	17	18	24	25	26	35	44	47	59	67	70	76	110	112	115	127	128	131	134
NCBI GEO dataset	RA_1	RA_20	RA_22	RA_17	RA_3	RA_23	RA_5	RA_7	RA_24	RA_31	RA_35	RA_26	RA_37	RA_12	RA_13	RA_39	RA_8	RA_27	RA_10	RA_29
GSE22886_NAIVE_CD4_TCELL_VS_12H_ACT_TH1_UP	0.258292	0.274285	0.251428	0.28272	0.240733	0.256527	0.246475	0.258943	0.271915	0.263789	0.278383	0.264297	0.21423	0.249214	0.273082	0.223511	0.246911	0.259551	0.25323	0.282818
GSE32901_NAIVE_VS_TH17_NEG_CD4_TCELL_DN	0.073036	0.0663089	0.0687714	0.0567004	0.0745991	0.036035	0.0664693	0.109922	0.0506566	0.0648581	0.0399781	0.0502572	0.0796213	0.0577173	0.0413248	0.0937203	0.0730723	0.0362491	0.08965	0.0459708
GSE27786_NKCELL_VS_NEUTROPHIL_DN	0.137973	0.136216	0.142118	0.158258	0.135789	0.143027	0.123418	0.129049	0.135622	0.139123	0.143085	0.132285	0.120582	0.123755	0.142452	0.127222	0.121497	0.13774	0.125304	0.148459
GSE22919_RESTING_VS_IL2_IL12_IL15_STIM_NK_CELL_DN	0.259207	0.279907	0.256616	0.286407	0.243844	0.276575	0.244577	0.265437	0.266635	0.256998	0.272651	0.274536	0.245704	0.250159	0.264201	0.234645	0.252557	0.253225	0.257275	0.284053
GSE24634_NAIVE_CD4_TCELL_VS_DAY5_IL4_CONV_TREG_UP	0.185946	0.182161	0.200006	0.209934	0.178891	0.193304	0.179706	0.172671	0.198233	0.19976	0.207494	0.189967	0.168873	0.183848	0.211121	0.186194	0.180985	0.187647	0.181677	0.204854
GSE18281_SUBCAPSULAR_CORTICAL_REGION_VS_WHOLE_MEDULLA_THYMUS_UP	0.31287	0.344247	0.334203	0.321179	0.315491	0.317519	0.321373	0.307221	0.322977	0.319796	0.335827	0.328091	0.227041	0.303257	0.315294	0.280803	0.288881	0.315281	0.320214	0.313665
GSE20715_WT_VS_TLR4_KO_24H_OZONE_LUNG_DN	0.320986	0.334223	0.345752	0.347783	0.321634	0.325746	0.320654	0.331701	0.327632	0.32369	0.329462	0.319802	0.29832	0.310065	0.328475	0.298877	0.305874	0.328857	0.320056	0.335487
GSE22886_NAIVE_CD4_TCELL_VS_48H_ACT_TH1_UP	0.23809	0.242391	0.22719	0.262194	0.227843	0.259824	0.236593	0.233712	0.255699	0.25018	0.263425	0.256757	0.165097	0.237043	0.257672	0.210663	0.225019	0.244298	0.249586	0.27738
GSE10239_MEMORY_VS_DAY4.5_EFF_CD8_TCELL_UP	0.284887	0.271936	0.329239	0.33097	0.309611	0.308906	0.299329	0.305798	0.311471	0.311695	0.332161	0.313318	0.267171	0.306199	0.303278	0.308192	0.3181	0.322868	0.300474	0.31217
GSE29949_CD8_POS_DC_SPLEEN_VS_MONOCYTE_BONE_MARROW_UP	0.209153	0.23139	0.2286	0.242667	0.21637	0.243828	0.223363	0.231527	0.222514	0.226027	0.221312	0.228279	0.192484	0.21415	0.228062	0.202002	0.197466	0.215069	0.209583	0.243327
GSE4984_GALECTIN1_VS_LPS_STIM_DC_UP	0.255889	0.281278	0.276589	0.290438	0.256422	0.282792	0.274709	0.273837	0.270487	0.281322	0.281141	0.269903	0.224807	0.253432	0.277605	0.253199	0.26592	0.247721	0.252391	0.295289
GSE13485_DAY1_VS_DAY21_YF17D_VACCINE_PBMC_UP	0.313548	0.34638	0.306653	0.34673	0.316554	0.333315	0.324427	0.319129	0.332581	0.348704	0.3544	0.333954	0.228306	0.311414	0.331194	0.291978	0.323909	0.284099	0.321485	0.347054
GSE15930_NAIVE_VS_48H_IN_VITRO_STIM_IFNAB_CD8_TCELL_UP	0.191427	0.21247	0.215796	0.22057	0.171649	0.193254	0.195077	0.195287	0.185622	0.214332	0.206327	0.201336	0.131221	0.188645	0.220764	0.184105	0.185236	0.194443	0.185057	0.22093
GSE22886_IGM_MEMORY_BCELL_VS_BLOOD_PLASMA_CELL_UP	0.137468	0.165098	0.146144	0.175834	0.117809	0.151955	0.140693	0.144107	0.144168	0.156586	0.146152	0.149322	0.101112	0.134726	0.170657	0.127486	0.132671	0.116644	0.145192	0.193784
GSE26928_NAIVE_VS_CXCR5_POS_CD4_TCELL_UP	0.117336	0.136679	0.135289	0.127945	0.12347	0.126888	0.12124	0.0983561	0.124309	0.115215	0.130706	0.122671	0.0629968	0.117739	0.113192	0.0970944	0.105147	0.106708	0.11926	0.114342
GSE26928_CENTR_MEMORY_VS_CXCR5_POS_CD4_TCELL_UP	0.164489	0.185919	0.178841	0.184584	0.181665	0.176204	0.189859	0.200906	0.163594	0.178595	0.180456	0.165584	0.188263	0.186341	0.185918	0.193462	0.199531	0.191958	0.193475	0.178648
GSE36476_CTRL_VS_TSST_ACT_16H_MEMORY_CD4_TCELL_YOUNG_DN	0.384148	0.369349	0.393167	0.385835	0.396054	0.410139	0.411063	0.408596	0.388005	0.385484	0.371372	0.39427	0.425271	0.394886	0.405513	0.413734	0.400217	0.404601	0.403596	0.350286
GSE37416_0H_VS_12H_F_TULARENSIS_LVS_NEUTROPHIL_UP	0.262057	0.297168	0.275731	0.316018	0.267039	0.291899	0.28545	0.295399	0.28374	0.291685	0.286751	0.298654	0.276245	0.25901	0.282015	0.280663	0.252771	0.259563	0.258358	0.305487
GSE3982_DC_VS_EFF_MEMORY_CD4_TCELL_DN	0.225356	0.245808	0.242383	0.233775	0.220334	0.235482	0.203896	0.23228	0.242842	0.236992	0.223898	0.232699	0.232581	0.215274	0.246332	0.217578	0.22681	0.224614	0.220198	0.258818
GSE4142_PLASMA_CELL_VS_GC_BCELL_UP	0.152851	0.177869	0.15928	0.166466	0.151942	0.162168	0.153052	0.164552	0.175934	0.166724	0.174276	0.172413	0.12403	0.173161	0.160899	0.134853	0.131398	0.138298	0.162934	0.206896
GSE11386_NAIVE_VS_MEMORY_BCELL_DN	0.103413	0.179161	0.113929	0.166499	0.100564	0.151302	0.133843	0.143415	0.131505	0.131488	0.140314	0.156615	0.0953593	0.101155	0.147571	0.0855458	0.0994328	0.10253	0.120272	0.182719
GSE13522_CTRL_VS_T_CRUZI_Y_STRAIN_INF_SKIN_IFNG_KO_DN	0.115255	0.112138	0.136119	0.132689	0.148084	0.128657	0.12608	0.155023	0.12632	0.133074	0.1231	0.123699	0.148533	0.140203	0.151695	0.145896	0.140876	0.11771	0.13155	0.125036
GSE18281_PERIMEDULLARY_CORTICAL_REGION_VS_WHOLE_CORTEX_THYMUS_UP	0.302663	0.338874	0.337965	0.337173	0.340845	0.340696	0.302547	0.309393	0.306022	0.312898	0.315443	0.318102	0.250525	0.293972	0.328194	0.300166	0.288187	0.33003	0.3067	0.325293
GSE21546_ELK1_KO_VS_SAP1A_KO_AND_ELK1_KO_ANTI_CD3_STIM_DP_THYMOCYTES_UP	0.22353	0.234015	0.212056	0.219703	0.221694	0.229348	0.219001	0.216788	0.235092	0.225789	0.240704	0.247031	0.15509	0.216696	0.212015	0.194221	0.207956	0.21603	0.228333	0.224361
GSE21033_CTRL_VS_POLYIC_STIM_DC_6H_DN	0.11055	0.152352	0.124684	0.139634	0.0902204	0.122347	0.111196	0.124172	0.138417	0.116981	0.121434	0.12832	0.0778515	0.123241	0.12363	0.0849103	0.0990665	0.0885456	0.110728	0.140554
GSE26351_UNSTIM_VS_WNT_PATHWAY_STIM_HEMATOPOIETIC_PROGENITORS_UP	0.299682	0.345897	0.310514	0.340607	0.309681	0.314507	0.316083	0.313364	0.32751	0.333674	0.344259	0.320101	0.258343	0.305249	0.324182	0.295127	0.308003	0.286503	0.314823	0.340249
GSE13493_DP_VS_CD4INTCD8POS_THYMOCYTE_UP	0.227213	0.257226	0.22187	0.241143	0.208463	0.226255	0.22936	0.235533	0.248087	0.235018	0.256726	0.237812	0.14062	0.235617	0.226033	0.197262	0.214729	0.213189	0.213272	0.242362
GSE13738_RESTING_VS_BYSTANDER_ACTIVATED_CD4_TCELL_UP	0.0833096	0.140426	0.0717768	0.121594	0.0764561	0.0888474	0.0852247	0.0886002	0.134345	0.117274	0.106682	0.0935389	0.0484495	0.0820059	0.0999491	0.0694091	0.066611	0.0616767	0.0806418	0.136468
GSE14350_TREG_VS_TEFF_IN_IL2RB_KO_UP	0.211302	0.242599	0.237925	0.230093	0.197302	0.238305	0.221765	0.214761	0.224994	0.215084	0.217096	0.2262	0.195487	0.202616	0.2264	0.197826	0.22639	0.197456	0.202678	0.230699
GSE15659_CD45RA_NEG_CD4_TCELL_VS_RESTING_TREG_DN	0.0948882	0.129837	0.105105	0.113085	0.0981654	0.147888	0.11839	0.103588	0.130892	0.115345	0.121271	0.127438	0.0109146	0.118437	0.124283	0.101277	0.0558055	0.103483	0.114914	0.120967
GSE27786_BCELL_VS_ERYTHROBLAST_DN	-0.013799	0.0146127	-0.0090618	0.0236856	-0.00762644	0.00319324	-0.00715207	-0.0139325	0.00899007	0.00817798	-0.0027725	-0.0166448	-0.0242919	0.00518603	-0.00253761	0.00180947	-0.0383482	0.00833555	-0.00847319	0.0222407
GSE3982_CENT_MEMORY_CD4_TCELL_VS_TH1_UP	0.0873379	0.126484	0.10572	0.13354	0.0945166	0.118314	0.0759986	0.101127	0.110126	0.10639	0.121993	0.0940902	0.0786181	0.0942926	0.132502	0.0892798	0.106041	0.119371	0.115094	0.131301
GSE18281_CORTICAL_VS_MEDULLARY_THYMOCYTE_DN	0.0235593	0.0204326	0.041469	0.0318084	0.0313471	0.0193204	0.0516575	0.0474147	0.0563097	0.0375903	0.0136818	0.0212629	0.0639919	0.0462938	0.0273579	0.0475027	0.0660068	0.0185133	0.0541851	0.0260653
GSE40655_FOXO1_KO_VS_WT_NTREG_UP	0.295832	0.329987	0.298076	0.316956	0.286205	0.315711	0.307658	0.307307	0.336503	0.308529	0.304868	0.326363	0.230022	0.295178	0.312334	0.267397	0.288847	0.276853	0.3102	0.32692
GSE41867_NAIVE_VS_DAY8_LCMV_ARMSTRONG_EFFECTOR_CD8_TCELL_DN	0.23683	0.262431	0.241768	0.264729	0.223945	0.253668	0.249232	0.255975	0.251503	0.247784	0.266971	0.25539	0.200627	0.23259	0.254036	0.222107	0.238519	0.225322	0.238557	0.261497
GSE11924_TFH_VS_TH17_CD4_TCELL_UP	0.318263	0.322929	0.298621	0.328096	0.281772	0.315455	0.306527	0.301268	0.314161	0.307194	0.340061	0.318342	0.210043	0.295526	0.322195	0.246981	0.2915	0.29347	0.307757	0.344248
GSE14000_TRANSLATED_RNA_VS_MRNA_DC_DN	0.448942	0.409584	0.416334	0.431715	0.455012	0.43828	0.435611	0.430721	0.443105	0.442673	0.445098	0.428886	0.45363	0.445795	0.429953	0.449078	0.457446	0.446526	0.457942	0.429969
GSE15930_NAIVE_VS_48H_IN_VITRO_STIM_IL12_CD8_TCELL_UP	0.20646	0.223618	0.214421	0.240853	0.188482	0.203835	0.203522	0.215942	0.216528	0.222725	0.234995	0.200801	0.153061	0.196288	0.234093	0.177494	0.210055	0.200173	0.199549	0.264575
GSE27786_ERYTHROBLAST_VS_MONO_MAC_UP	0.142417	0.160403	0.152567	0.159513	0.158594	0.185984	0.14515	0.140651	0.129831	0.143623	0.144124	0.167809	0.118252	0.133603	0.150665	0.151975	0.134251	0.176264	0.131594	0.157791
GSE360_L_MAJOR_VS_M_TUBERCULOSIS_MAC_UP	0.0756102	0.102323	0.0797782	0.109874	0.0813448	0.106631	0.08712	0.0836729	0.0743666	0.0963932	0.099633	0.0863247	0.0618271	0.0672914	0.0875547	0.094283	0.0535232	0.079967	0.0664608	0.100246
GSE3720_VD1_VS_VD2_GAMMADELTA_TCELL_WITH_PMA_STIM_DN	0.296729	0.297963	0.311917	0.310642	0.301369	0.294632	0.29144	0.296106	0.31298	0.313763	0.330151	0.306381	0.264405	0.309646	0.299206	0.270778	0.310279	0.305287	0.310432	0.310325
GSE4142_GC_BCELL_VS_MEMORY_BCELL_UP	0.153018	0.187441	0.177651	0.194398	0.154605	0.177187	0.182582	0.18641	0.189601	0.17705	0.178238	0.167671	0.156763	0.159728	0.185262	0.15891	0.162816	0.175874	0.175027	0.200314
GSE4984_GALECTIN1_VS_VEHICLE_CTRL_TREATED_DC_UP	0.164249	0.191152	0.158213	0.193522	0.162042	0.181519	0.173828	0.161215	0.179837	0.162598	0.185034	0.183732	0.0940859	0.143776	0.173588	0.13865	0.168902	0.145925	0.17011	0.195167
GSE6875_TCONV_VS_TREG_UP	0.117895	0.158106	0.131194	0.164707	0.124145	0.162362	0.138887	0.123951	0.132748	0.137134	0.129865	0.13373	0.125065	0.116724	0.149394	0.1393	0.107156	0.127872	0.127529	0.144756
GSE14908_RESTING_VS_HDM_STIM_CD4_TCELL_NONATOPIC_PATIENT_UP	0.275867	0.308347	0.280866	0.315284	0.286461	0.277684	0.273186	0.297432	0.302696	0.287096	0.28771	0.290508	0.254366	0.280078	0.29898	0.271626	0.267867	0.278447	0.280648	0.313801
GSE18281_PERIMEDULLARY_CORTICAL_REGION_VS_WHOLE_MEDULLA_THYMUS_UP	0.253481	0.267123	0.292051	0.284661	0.270827	0.266395	0.263221	0.252583	0.265992	0.264264	0.2786	0.254636	0.217071	0.248709	0.268618	0.256942	0.245111	0.25451	0.252097	0.263195
GSE16450_IMMATURE_VS_MATURE_NEURON_CELL_LINE_UP	0.118141	0.156366	0.13693	0.172027	0.118696	0.146268	0.133637	0.144885	0.155536	0.149394	0.14797	0.132113	0.101942	0.11582	0.154357	0.124599	0.121949	0.0877785	0.136553	0.169821
GSE37605_NOD_VS_C57BL6_IRES_GFP_TREG_DN	0.177373	0.193032	0.205931	0.211523	0.19757	0.210924	0.196019	0.176436	0.189137	0.206605	0.186804	0.191578	0.15448	0.198661	0.195012	0.190549	0.177485	0.198653	0.185911	0.210381
GSE40274_CTRL_VS_FOXP3_AND_PBX1_TRANSDUCED_ACTIVATED_CD4_TCELL_DN	0.308469	0.291823	0.288072	0.29633	0.303505	0.309516	0.305082	0.306823	0.290035	0.287606	0.287053	0.288378	0.306995	0.292015	0.300979	0.312721	0.280208	0.294371	0.314333	0.280424
GSE11961_FOLLICULAR_BCELL_VS_GERMINAL_CENTER_BCELL_DAY40_UP	0.175791	0.197125	0.173622	0.202608	0.16788	0.189783	0.190169	0.179166	0.193889	0.180812	0.194129	0.200172	0.153737	0.15342	0.187125	0.155875	0.199626	0.183715	0.18036	0.187867
GSE46606_UNSTIM_VS_CD40L_IL2_IL5_1DAY_STIMULATED_IRF4HIGH_SORTED_BCELL_UP	0.11679	0.115873	0.130005	0.128451	0.130206	0.109177	0.112008	0.102078	0.136435	0.138143	0.142255	0.13062	0.0980845	0.124127	0.122882	0.0971127	0.132176	0.143267	0.124877	0.131568
GSE10239_MEMORY_VS_KLRG1INT_EFF_CD8_TCELL_UP	0.121042	0.128007	0.148059	0.163449	0.141723	0.142104	0.144363	0.12737	0.134782	0.155647	0.148606	0.135676	0.134337	0.144846	0.143145	0.132955	0.124896	0.148896	0.135756	0.153262
GSE11924_TFH_VS_TH2_CD4_TCELL_UP	0.335106	0.351143	0.328701	0.342117	0.310086	0.335424	0.322706	0.324692	0.35023	0.332188	0.339793	0.344939	0.239234	0.327383	0.319709	0.286753	0.341439	0.302974	0.343661	0.34342
GSE17974_CTRL_VS_ACT_IL4_AND_ANTI_IL12_24H_CD4_TCELL_UP	0.1228	0.172282	0.119133	0.165332	0.0950308	0.137035	0.136221	0.151735	0.137702	0.158926	0.139212	0.136377	0.0938843	0.117845	0.155543	0.10814	0.100108	0.0961663	0.106118	0.162872
GSE360_CTRL_VS_L_DONOVANI_MAC_UP	0.409507	0.444028	0.410824	0.436985	0.407103	0.425373	0.420593	0.434915	0.411197	0.421716	0.425556	0.425911	0.376354	0.404699	0.423747	0.408635	0.398039	0.400247	0.406534	0.424384
GSE39820_TGFBETA1_VS_TGFBETA3_IN_IL6_IL23A_TREATED_CD4_TCELL_DN	0.176534	0.160083	0.151357	0.170288	0.158251	0.161922	0.190884	0.181501	0.184785	0.161755	0.169086	0.171005	0.175082	0.164331	0.177514	0.165541	0.193086	0.157096	0.183762	0.158224
GSE4142_PLASMA_CELL_VS_MEMORY_BCELL_DN	0.233819	0.225415	0.229273	0.223953	0.255167	0.237485	0.232336	0.241477	0.228725	0.234745	0.227106	0.233251	0.237762	0.251349	0.241864	0.250244	0.228272	0.247038	0.237871	0.234664
GSE5589_UNSTIM_VS_45MIN_LPS_AND_IL6_STIM_MACROPHAGE_UP	0.308911	0.3219	0.284386	0.328309	0.296112	0.317669	0.314305	0.322815	0.324124	0.323746	0.328477	0.322873	0.273517	0.299796	0.307693	0.308415	0.307156	0.280967	0.315898	0.329906
GSE5589_WT_VS_IL6_KO_LPS_AND_IL6_STIM_MACROPHAGE_45MIN_UP	0.00959863	0.0160518	-0.00106357	0.0317066	0.0138456	-0.00785726	0.00477462	0.0503378	0.00816799	0.0358227	0.00143082	0.00649703	0.0510539	0.0201434	0.0462385	0.0572362	0.0201282	0.00168542	0.0414907	0.0401616
GSE8685_IL2_STARVED_VS_IL21_ACT_IL2_STARVED_CD4_TCELL_DN	0.269507	0.272139	0.261563	0.27518	0.260153	0.267789	0.265735	0.256341	0.287119	0.287179	0.282577	0.270294	0.198834	0.269687	0.267187	0.245747	0.273415	0.239069	0.266161	0.278038
GSE12963_ENV_NEF_VS_ENV_NEF_AND_VPR_DEFICIENT_HIV1_INF_CD4_TCELL_UP	0.174381	0.205467	0.152478	0.18092	0.162211	0.164646	0.180075	0.162956	0.183466	0.193399	0.18313	0.199232	0.0962733	0.162667	0.1765	0.139207	0.16551	0.140732	0.160871	0.196662
GSE21670_UNTREATED_VS_TGFB_TREATED_CD4_TCELL_DN	0.0947866	0.110826	0.107039	0.139795	0.103207	0.108842	0.111221	0.0988574	0.113974	0.102645	0.10477	0.112618	0.0914559	0.104245	0.134385	0.112555	0.0796503	0.113395	0.0989295	0.151365
GSE25088_CTRL_VS_IL4_STIM_MACROPHAGE_UP	0.158335	0.21593	0.172166	0.204385	0.16712	0.16478	0.183887	0.164524	0.178175	0.174604	0.186586	0.189221	0.109403	0.174316	0.178501	0.138166	0.154614	0.127218	0.159177	0.200382
GSE32986_GMCSF_VS_GMCSF_AND_CURDLAN_HIGHDOSE_STIM_DC_DN	0.152057	0.197783	0.128753	0.181813	0.137924	0.157256	0.177609	0.14828	0.160015	0.151413	0.161325	0.184349	0.122583	0.134254	0.151089	0.122279	0.124634	0.122852	0.14324	0.178239
GSE30971_CTRL_VS_LPS_STIM_MACROPHAGE_WBP7_HET_4H_DN	0.375432	0.391294	0.355824	0.385705	0.376164	0.372419	0.378784	0.371887	0.380235	0.382752	0.38738	0.382154	0.339358	0.352451	0.371133	0.363336	0.375051	0.356039	0.369509	0.398725
GSE43863_TH1_VS_LY6C_LOW_CXCR5NEG_EFFECTOR_CD4_TCELL_DN	0.345391	0.357151	0.336352	0.372383	0.346293	0.367848	0.350755	0.346366	0.346314	0.348157	0.352609	0.350143	0.3228	0.337056	0.357494	0.329076	0.347019	0.349441	0.344972	0.365511
GSE45881_CXCR6HI_VS_CXCR1LO_COLONIC_LAMINA_PROPRIA_UP	0.241649	0.30328	0.238308	0.264288	0.238763	0.264685	0.267762	0.264148	0.276849	0.269452	0.25641	0.274585	0.211215	0.241013	0.264226	0.231533	0.223339	0.213866	0.228448	0.277606
GSE42088_2H_VS_24H_LEISHMANIA_INF_DC_DN	0.242013	0.226474	0.21981	0.216022	0.25052	0.229859	0.243321	0.251056	0.235239	0.247665	0.24272	0.241112	0.229645	0.249483	0.234989	0.256946	0.228341	0.240186	0.253072	0.224993
GSE45365_CTRL_VS_MCMV_INFECTION_NK_CELL_DN	0.319688	0.365899	0.278032	0.312978	0.325627	0.334643	0.340086	0.319639	0.308895	0.305074	0.303806	0.308939	0.330803	0.330673	0.319361	0.332106	0.316285	0.30255	0.309437	0.303613
GSE45365_NK_CELL_VS_CD8_TCELL_UP	0.182509	0.215169	0.188488	0.193042	0.177175	0.198224	0.221244	0.187918	0.189576	0.200146	0.178261	0.209586	0.167034	0.177739	0.194111	0.181788	0.163064	0.186846	0.173657	0.189097
KANNAN_BLOOD_2012_2013_TIV_AGE_65PLS_REVACCINATED_IN_6_9_MO_VS_REVACCINATED_IN_12_13_MOS_DN	0.347753	0.369602	0.353439	0.378156	0.345725	0.37389	0.35898	0.374254	0.363488	0.361072	0.364417	0.374022	0.317561	0.340816	0.366101	0.343821	0.352146	0.342296	0.346096	0.37655
GSE11057_CD4_CENT_MEM_VS_PBMC_UP	0.24207	0.265348	0.268279	0.273104	0.246279	0.274617	0.258537	0.252587	0.284552	0.281169	0.257075	0.271584	0.211467	0.253953	0.264512	0.252523	0.25993	0.242114	0.275808	0.255483
GSE14308_TH1_VS_NATURAL_TREG_DN	0.243094	0.269625	0.223486	0.276821	0.227052	0.254953	0.245078	0.246128	0.259925	0.245158	0.252754	0.260265	0.171665	0.228543	0.259672	0.197729	0.236561	0.216147	0.247302	0.28278
GSE1460_NAIVE_CD4_TCELL_CORD_BLOOD_VS_THYMIC_STROMAL_CELL_UP	0.143535	0.169009	0.181722	0.186589	0.149911	0.184099	0.152141	0.158182	0.143565	0.151136	0.156371	0.157174	0.122928	0.146772	0.178789	0.145643	0.139336	0.158664	0.159387	0.162456
GSE36392_TYPE_2_MYELOID_VS_EOSINOPHIL_IL25_TREATED_LUNG_UP	0.255492	0.265687	0.248545	0.264818	0.253943	0.239651	0.246528	0.234823	0.260719	0.271125	0.263042	0.259643	0.225974	0.24999	0.25817	0.246598	0.248688	0.239804	0.246475	0.273144
GSE37416_0H_VS_24H_F_TULARENSIS_LVS_NEUTROPHIL_UP	0.309271	0.334105	0.302333	0.343441	0.306848	0.329938	0.324462	0.325461	0.311425	0.32817	0.329415	0.343538	0.30172	0.301448	0.31499	0.316898	0.310268	0.295492	0.298609	0.345179
GSE3982_DC_VS_MAC_UP	0.157888	0.199074	0.188756	0.202132	0.159473	0.201306	0.176216	0.181166	0.167476	0.1816	0.171156	0.173117	0.139823	0.160379	0.198818	0.178822	0.149334	0.180373	0.165977	0.163229
GSE7852_TREG_VS_TCONV_THYMUS_DN	0.124772	0.138737	0.0960028	0.145785	0.110577	0.127682	0.141315	0.112997	0.133365	0.136096	0.124974	0.130926	0.0796872	0.0865718	0.13045	0.11164	0.116794	0.114044	0.112114	0.131609
GSE2770_UNTREATED_VS_IL4_TREATED_ACT_CD4_TCELL_6H_DN	0.259483	0.297803	0.218155	0.273679	0.268053	0.287146	0.279387	0.278276	0.27985	0.275141	0.285727	0.293343	0.213013	0.262133	0.270363	0.259774	0.234745	0.243669	0.252888	0.297859
GSE2770_IL12_VS_IL4_TREATED_ACT_CD4_TCELL_48H_DN	0.183724	0.220194	0.173614	0.206275	0.177499	0.206665	0.20447	0.181486	0.217855	0.198342	0.198859	0.202968	0.127287	0.180388	0.201678	0.177836	0.182177	0.179576	0.18652	0.225291
GSE2770_TGFB_AND_IL4_ACT_VS_ACT_CD4_TCELL_6H_UP	0.33378	0.34516	0.329725	0.347568	0.344112	0.357637	0.347514	0.347453	0.34014	0.353096	0.348025	0.364579	0.282751	0.32169	0.346529	0.32289	0.320941	0.322504	0.342986	0.349515
GSE2124_CTRL_VS_LYMPHOTOXIN_BETA_TREATED_MLN_DN	0.145868	0.170703	0.125756	0.147649	0.14772	0.144561	0.150771	0.137746	0.150371	0.144228	0.152316	0.155016	0.13203	0.142477	0.14107	0.134798	0.143864	0.147462	0.135905	0.160588
GSE3691_IFN_PRODUCING_KILLER_DC_VS_CONVENTIONAL_DC_SPLEEN_UP	0.264717	0.291291	0.248223	0.291524	0.241845	0.277193	0.263748	0.254593	0.268446	0.262413	0.286481	0.264371	0.227416	0.247073	0.2659	0.23578	0.266131	0.240382	0.259117	0.301553
GSE9601_UNTREATED_VS_PI3K_INHIBITOR_TREATED_HCMV_INF_MONOCYTE_DN	0.173165	0.182623	0.159723	0.159302	0.144441	0.165006	0.148522	0.151797	0.143982	0.154546	0.150217	0.154313	0.135363	0.125568	0.161819	0.147819	0.13924	0.161284	0.140744	0.165038
GSE7568_IL4_VS_IL4_AND_TGFB_TREATED_MACROPHAGE_24H_UP	0.218473	0.271684	0.190296	0.248143	0.224302	0.239326	0.237082	0.24254	0.24556	0.246702	0.243006	0.248787	0.20518	0.208527	0.235015	0.210658	0.19307	0.179257	0.209613	0.268615
GSE12003_MIR223_KO_VS_WT_BM_PROGENITOR_8D_CULTURE_DN	0.208597	0.235845	0.201386	0.233489	0.224667	0.232678	0.194966	0.214719	0.235913	0.219267	0.220893	0.212583	0.162645	0.195828	0.23825	0.203081	0.19405	0.20448	0.196903	0.234845
GSE15330_MEGAKARYOCYTE_ERYTHROID_PROGENITOR_VS_PRO_BCELL_UP	0.326146	0.331593	0.313452	0.333572	0.305173	0.329605	0.321927	0.324394	0.328531	0.323475	0.319729	0.32472	0.282449	0.309041	0.31911	0.316188	0.318468	0.300895	0.306444	0.334286
GSE12198_LOW_IL2_STIM_NK_CELL_VS_HIGH_IL2_STIM_NK_CELL_DN	0.0924136	0.103133	0.098848	0.106901	0.095719	0.10639	0.105165	0.0941659	0.110887	0.0800678	0.107056	0.117332	0.0867627	0.0899285	0.110099	0.0900463	0.0908909	0.115315	0.100864	0.0974559
GSE14908_RESTING_VS_HDM_STIM_CD4_TCELL_NONATOPIC_PATIENT_DN	0.312447	0.338681	0.327265	0.350876	0.302841	0.334601	0.328942	0.343962	0.335189	0.335605	0.338181	0.332348	0.303739	0.31287	0.338251	0.294748	0.317354	0.315012	0.319724	0.333969
GSE21670_UNTREATED_VS_TGFB_IL6_TREATED_CD4_TCELL_DN	0.240479	0.230891	0.220986	0.2307	0.261513	0.248314	0.253489	0.241961	0.229055	0.225949	0.239104	0.250247	0.271112	0.247914	0.255397	0.26757	0.227703	0.251447	0.237176	0.228945
GSE21360_NAIVE_VS_TERTIARY_MEMORY_CD8_TCELL_DN	0.274165	0.290965	0.265319	0.295233	0.277117	0.286105	0.285199	0.284539	0.276802	0.288517	0.293009	0.297743	0.24132	0.280791	0.287243	0.265316	0.255378	0.271603	0.276961	0.302991
GSE16385_UNTREATED_VS_12H_ROSIGLITAZONE_IL4_TREATED_MACROPHAGE_UP	0.37304	0.386765	0.348296	0.371911	0.35413	0.381513	0.386088	0.375984	0.375582	0.390078	0.392285	0.390311	0.29643	0.36709	0.368588	0.34898	0.345137	0.355411	0.365958	0.382387
GSE26488_WT_VS_HDAC7_DELTAP_TG_OT2_THYMOCYTE_WITH_PEPTIDE_INJECTION_UP	0.137467	0.136983	0.149499	0.148013	0.161921	0.158418	0.163161	0.175373	0.118577	0.161381	0.133427	0.145318	0.183943	0.145627	0.164508	0.195014	0.16494	0.159537	0.15142	0.169052
GSE35825_UNTREATED_VS_IFNG_STIM_MACROPHAGE_DN	0.268583	0.307534	0.228248	0.289307	0.244592	0.269408	0.277434	0.269053	0.277178	0.278614	0.286386	0.282986	0.194351	0.243421	0.257113	0.229006	0.250475	0.205707	0.271853	0.296213
GSE34156_NOD2_LIGAND_VS_TLR1_TLR2_LIGAND_24H_TREATED_MONOCYTE_UP	0.0621774	0.0824077	0.0820597	0.0901604	0.0771755	0.0848176	0.0897772	0.0757474	0.0927124	0.0953656	0.0892137	0.0941745	0.0713918	0.0625447	0.084311	0.0809239	0.0820986	0.059039	0.0828906	0.0831436
GSE40068_BCL6_POS_VS_NEG_CXCR5_POS_TFH_DN	0.211543	0.229448	0.196843	0.2161	0.179618	0.205618	0.211755	0.188512	0.218599	0.201594	0.222677	0.2087	0.140359	0.192009	0.212058	0.169607	0.196989	0.171974	0.194047	0.236854
GSE11961_GERMINAL_CENTER_BCELL_DAY7_VS_GERMINAL_CENTER_BCELL_DAY40_DN	0.175791	0.188657	0.186148	0.201533	0.180653	0.198431	0.179757	0.176622	0.199633	0.19166	0.192472	0.202157	0.147458	0.15876	0.22174	0.166914	0.20365	0.182093	0.184325	0.192889
GSE46242_TH1_VS_ANERGIC_TH1_CD4_TCELL_DN	0.0961405	0.108483	0.116616	0.113601	0.11214	0.124672	0.0965938	0.116704	0.0956566	0.120383	0.121303	0.0996412	0.0796029	0.101024	0.100832	0.1073	0.0631594	0.0992866	0.0891058	0.126027
GSE46606_IRF4HIGH_VS_WT_CD40L_IL2_IL5_DAY1_STIMULATED_BCELL_UP	0.336666	0.351876	0.303116	0.336813	0.327728	0.328787	0.328397	0.322471	0.343002	0.322069	0.348946	0.3458	0.252188	0.310654	0.302597	0.285814	0.316886	0.310695	0.335413	0.335807
THAKAR_PBMC_INACTIVATED_INFLUENZA_AGE_21_30YO_NONRESPONDER_28DY_DN	0.430423	0.440529	0.403662	0.432382	0.393763	0.414639	0.411983	0.426462	0.446403	0.449764	0.461068	0.446655	0.345237	0.417388	0.423176	0.398453	0.418672	0.398263	0.423176	0.430665
NAKAYA_B_CELL_FLUARIX_FLUVIRIN_AGE_18_50YO_7DY_DN	0.242327	0.284329	0.245653	0.280743	0.249589	0.27659	0.269237	0.264613	0.262588	0.265242	0.25827	0.268157	0.192485	0.237421	0.280718	0.236167	0.215516	0.23805	0.245643	0.285535
GSE10239_NAIVE_VS_MEMORY_CD8_TCELL_DN	0.171859	0.172104	0.197923	0.205825	0.182844	0.185241	0.191319	0.180382	0.186327	0.197798	0.195083	0.189495	0.174052	0.171513	0.189015	0.206159	0.18276	0.196604	0.184064	0.194524
GSE14308_TH17_VS_NATURAL_TREG_UP	0.310698	0.290578	0.297682	0.289078	0.336031	0.306205	0.31306	0.309617	0.303897	0.322695	0.310378	0.304213	0.330747	0.310856	0.281628	0.325952	0.308683	0.290806	0.30236	0.288975
GSE15767_MED_VS_SCS_MAC_LN_DN	0.211692	0.249198	0.21249	0.25107	0.200665	0.239324	0.237153	0.226948	0.229797	0.226391	0.237742	0.231969	0.197412	0.230169	0.230439	0.200968	0.215351	0.210211	0.229287	0.258181
GSE17721_CTRL_VS_LPS_24H_BMDC_UP	0.240599	0.288438	0.262048	0.277129	0.265225	0.280306	0.290494	0.265943	0.270099	0.293005	0.274993	0.267848	0.240188	0.24407	0.277832	0.255348	0.242004	0.243808	0.25078	0.280222
GSE22886_CD8_VS_CD4_NAIVE_TCELL_DN	0.116049	0.176	0.173956	0.200816	0.163788	0.170106	0.153761	0.159415	0.152074	0.20003	0.167782	0.131687	0.130391	0.162492	0.209183	0.136456	0.146659	0.176757	0.166202	0.191509
GSE22886_IGG_IGA_MEMORY_BCELL_VS_BLOOD_PLASMA_CELL_UP	0.0967968	0.158629	0.119443	0.140827	0.0801765	0.122517	0.130773	0.120283	0.116879	0.138541	0.125604	0.11983	0.0826592	0.103937	0.13664	0.0815307	0.098776	0.0804571	0.104703	0.182514
GSE27786_NKTCELL_VS_ERYTHROBLAST_UP	0.323849	0.333683	0.299825	0.330399	0.310131	0.322782	0.32204	0.328508	0.334899	0.319695	0.33606	0.343423	0.279996	0.304366	0.32006	0.315329	0.316197	0.315953	0.311444	0.322417
GSE32423_MEMORY_VS_NAIVE_CD8_TCELL_IL7_UP	0.134901	0.127206	0.141474	0.161247	0.124599	0.138591	0.126479	0.120531	0.134614	0.132152	0.14063	0.132169	0.128607	0.120181	0.146927	0.124749	0.139241	0.145681	0.136007	0.157319
GSE360_CTRL_VS_B_MALAYI_LOW_DOSE_DC_UP	0.207655	0.247819	0.222357	0.238187	0.220068	0.238309	0.210702	0.232211	0.22486	0.22416	0.214284	0.22208	0.201807	0.21516	0.248919	0.220664	0.203101	0.215052	0.207473	0.246267
GSE7460_CTRL_VS_FOXP3_OVEREXPR_TCONV_DN	0.140905	0.175513	0.148305	0.164826	0.142827	0.145885	0.152004	0.15558	0.172888	0.152729	0.168756	0.156271	0.0990927	0.14433	0.13808	0.158974	0.157934	0.126297	0.141256	0.16385
GSE2770_UNTREATED_VS_IL12_TREATED_ACT_CD4_TCELL_6H_DN	0.278435	0.271801	0.270775	0.288987	0.274679	0.266383	0.301804	0.279065	0.274135	0.278294	0.275931	0.270883	0.281115	0.286355	0.267547	0.275331	0.285904	0.277099	0.279593	0.26569
GSE2405_S_AUREUS_VS_A_PHAGOCYTOPHILUM_NEUTROPHIL_DN	0.230177	0.244571	0.211979	0.241222	0.207997	0.223905	0.226246	0.197186	0.243383	0.223662	0.24088	0.242574	0.126592	0.224481	0.21901	0.192999	0.212252	0.204384	0.22632	0.229702
GSE3720_UNSTIM_VS_PMA_STIM_VD1_GAMMADELTA_TCELL_DN	-0.00400906	0.0190646	-0.0159245	-0.0175882	-0.0247433	-0.0164821	0.000362032	-0.0323615	0.00808293	-0.00126056	0.00917006	0.0117243	-0.0224136	0.0183571	-0.0254028	0.00384692	-0.0240714	-0.00295069	-0.0199661	0.0097906
GSE3920_IFNA_VS_IFNG_TREATED_FIBROBLAST_UP	0.0770087	0.134053	0.0867849	0.128795	0.0691856	0.100641	0.108176	0.111216	0.108102	0.111479	0.10533	0.1217	0.0776231	0.0684217	0.103833	0.0743201	0.0892237	0.0524437	0.0870592	0.142844
GSE6259_33D1_POS_VS_DEC205_POS_SPLENIC_DC_UP	0.0396205	0.10317	0.0341414	0.0649756	0.0267539	0.0576951	0.057718	0.0403181	0.0410692	0.0672334	0.0518396	0.0571574	-0.0050451	0.0224867	0.0726717	0.0315991	0.00902799	0.0128447	0.0295781	0.0856222
GSE8685_IL2_STARVED_VS_IL15_ACT_IL2_STARVED_CD4_TCELL_DN	0.290025	0.310668	0.258481	0.302391	0.286263	0.291956	0.278512	0.287775	0.288184	0.298053	0.289632	0.307384	0.260309	0.269113	0.287231	0.27866	0.274931	0.260128	0.281036	0.305601
GSE7568_CTRL_VS_3H_TGFB_TREATED_MACROPHAGES_WITH_IL4_AND_DEXAMETHASONE_DN	0.224374	0.28087	0.18425	0.237679	0.185358	0.2341	0.230644	0.219224	0.226534	0.231278	0.226848	0.245682	0.162652	0.210658	0.231833	0.181029	0.18081	0.15624	0.202175	0.253016
GSE13887_RESTING_VS_ACT_CD4_TCELL_DN	0.176473	0.208589	0.182315	0.19634	0.193003	0.20434	0.189048	0.19059	0.195407	0.186094	0.182981	0.19313	0.193338	0.169421	0.174078	0.191108	0.181771	0.195567	0.150262	0.177347
GSE13522_CTRL_VS_T_CRUZI_Y_STRAIN_INF_SKIN_129_MOUSE_UP	-0.021143	0.00511772	0.0586734	0.00974534	-0.014892	-0.00589205	-0.0138531	-0.0440146	-0.021071	0.0142235	0.0135971	-0.0177629	-0.0292949	-0.012767	0.0180566	0.00179751	-0.0117609	0.0069588	0.00128854	0.0233277
GSE20198_UNTREATED_VS_IFNA_TREATED_ACT_CD4_TCELL_DN	0.340036	0.335566	0.308894	0.303162	0.335777	0.334117	0.347806	0.330882	0.328207	0.330085	0.319022	0.354479	0.335261	0.336752	0.330104	0.342308	0.323779	0.324388	0.333697	0.301203
GSE20484_MCSG_VS_CXCL4_MONOCYTE_DERIVED_MACROPHAGE_DN	0.169815	0.224645	0.176853	0.210873	0.16058	0.19305	0.196331	0.188094	0.189631	0.188332	0.182395	0.204692	0.141775	0.170409	0.196428	0.153475	0.186596	0.155683	0.171793	0.20477
GSE21670_UNTREATED_VS_IL6_TREATED_CD4_TCELL_DN	0.256263	0.287262	0.236105	0.287762	0.261112	0.279487	0.278343	0.285426	0.294645	0.279441	0.287036	0.289524	0.24019	0.260033	0.270803	0.259448	0.275629	0.237267	0.277172	0.289075
GSE22229_UNTREATED_VS_IMMUNOSUPP_THERAPY_RENAL_TRANSPLANT_PATIENT_PBMC_UP	0.0741129	0.105266	0.110057	0.127887	0.0965753	0.106001	0.0991297	0.0982035	0.0827456	0.0938167	0.101028	0.0879403	0.058201	0.0910795	0.125687	0.0801668	0.066072	0.0976745	0.08478	0.133247
GSE17301_CTRL_VS_48H_IFNA2_STIM_CD8_TCELL_DN	0.19908	0.202866	0.181558	0.203785	0.189126	0.206152	0.18164	0.181213	0.203061	0.189782	0.206397	0.202973	0.117182	0.185128	0.187245	0.152464	0.211974	0.196435	0.201676	0.196465
GSE21063_WT_VS_NFATC1_KO_8H_ANTI_IGM_STIM_BCELL_DN	0.321809	0.34918	0.285355	0.324862	0.297816	0.319458	0.321741	0.3214	0.323844	0.321688	0.331008	0.324026	0.240935	0.319731	0.319311	0.279723	0.289453	0.296479	0.321241	0.336585
GSE23321_CD8_STEM_CELL_MEMORY_VS_CENTRAL_MEMORY_CD8_TCELL_DN	0.30401	0.329062	0.28125	0.310384	0.299638	0.308617	0.30789	0.304451	0.304546	0.298224	0.314078	0.316381	0.262963	0.274831	0.297891	0.292426	0.298042	0.278809	0.299525	0.317412
GSE31622_WT_VS_KLF3_KO_BCELL_UP	0.121759	0.14023	0.133782	0.167539	0.14457	0.12713	0.126627	0.131177	0.131397	0.146308	0.152143	0.122044	0.122557	0.133325	0.147647	0.12778	0.12682	0.160231	0.122699	0.166132
GSE36888_UNTREATED_VS_IL2_TREATED_STAT5_AB_KNOCKIN_TCELL_17H_DN	0.27989	0.295109	0.285897	0.300473	0.298841	0.301908	0.300363	0.293395	0.297516	0.294166	0.298464	0.295685	0.271405	0.271518	0.29422	0.269733	0.292169	0.290666	0.284012	0.299853
GSE37605_NOD_VS_C57BL6_IRES_GFP_TREG_UP	0.164175	0.153491	0.16932	0.167392	0.120121	0.14351	0.152755	0.157382	0.147454	0.163113	0.147378	0.164318	0.119702	0.128377	0.145798	0.144111	0.142878	0.141361	0.146272	0.180644
GSE37301_CD4_TCELL_VS_GRANULOCYTE_MONOCYTE_PROGENITOR_DN	0.0881077	0.12258	0.114256	0.15245	0.0885679	0.144176	0.112359	0.13312	0.120491	0.120678	0.0986983	0.108188	0.0815781	0.0923926	0.143326	0.103507	0.0815603	0.105583	0.120465	0.150192
GSE37533_UNTREATED_VS_PIOGLIZATONE_TREATED_CD4_TCELL_PPARG1_AND_FOXP3_TRASDUCED_DN	0.278257	0.275669	0.292413	0.312605	0.281944	0.306317	0.287828	0.286125	0.263213	0.300111	0.295416	0.296408	0.211364	0.260403	0.297783	0.260376	0.298766	0.282511	0.261846	0.304839
GSE11961_FOLLICULAR_BCELL_VS_PLASMA_CELL_DAY7_UP	0.181413	0.19633	0.177411	0.193558	0.193003	0.199859	0.203062	0.21987	0.174585	0.191495	0.173997	0.198347	0.210344	0.194184	0.212615	0.219772	0.195689	0.183735	0.188556	0.184371
GSE35543_IN_VIVO_NTREG_VS_CONVERTED_EX_ITREG_UP	0.264001	0.250155	0.241085	0.244026	0.286044	0.264265	0.256412	0.255231	0.252399	0.255313	0.250142	0.275923	0.267378	0.273426	0.258212	0.276213	0.266037	0.280965	0.269047	0.231863
GSE41867_DAY6_EFFECTOR_VS_DAY30_MEMORY_CD8_TCELL_LCMV_ARMSTRONG_UP	0.306614	0.327685	0.301486	0.343194	0.281019	0.320266	0.300088	0.334762	0.330664	0.317193	0.320404	0.324206	0.290957	0.30991	0.308337	0.289104	0.311111	0.286741	0.305437	0.3318
GSE43956_WT_VS_SGK1_KO_TH17_DIFFERENTIATED_CD4_TCELL_UP	0.166787	0.163751	0.165567	0.174596	0.185118	0.154195	0.169012	0.178347	0.159649	0.167242	0.16544	0.168386	0.178916	0.184595	0.16167	0.187948	0.165204	0.184801	0.197943	0.157075
GSE44955_MCSF_VS_MCSF_AND_IL27_STIM_MACROPHAGE_DN	0.274735	0.285407	0.267325	0.306068	0.279294	0.30184	0.289742	0.280867	0.272378	0.290336	0.283954	0.288521	0.206955	0.259461	0.284014	0.265416	0.260647	0.27035	0.268259	0.28362
GSE43863_NAIVE_VS_MEMORY_TFH_CD4_TCELL_D150_LCMV_DN	0.311048	0.336135	0.287336	0.280093	0.316088	0.309481	0.36374	0.32993	0.298534	0.315922	0.290536	0.351033	0.314606	0.314878	0.320263	0.352414	0.308315	0.282436	0.313209	0.281566
GSE43863_NAIVE_VS_MEMORY_LY6C_INT_CXCR5POS_CD4_TCELL_D150_LCMV_UP	0.150005	0.187254	0.16976	0.216108	0.160064	0.191579	0.189551	0.18861	0.174477	0.195714	0.182406	0.183151	0.13957	0.157594	0.193307	0.150463	0.16953	0.15819	0.166158	0.232778
GSE46606_IRF4_KO_VS_WT_CD40L_IL2_IL5_3DAY_STIMULATED_BCELL_DN	0.256827	0.271568	0.217841	0.264458	0.248475	0.250192	0.24818	0.256233	0.259995	0.255708	0.261015	0.268085	0.204005	0.240911	0.240588	0.234071	0.243738	0.218371	0.24478	0.272056
THAKAR_PBMC_INACTIVATED_INFLUENZA_AGE_21_30YO_NONRESPONDER_7DY_DN	0.395235	0.444537	0.364043	0.410463	0.355881	0.39355	0.389841	0.399794	0.416359	0.404171	0.411679	0.423736	0.345088	0.374693	0.399187	0.36612	0.394294	0.34844	0.398124	0.407615
GAUCHER_PBMC_YF_VAX_STAMARIL_UNKNOWN_AGE_10DY_DN	0.352196	0.381739	0.378631	0.358263	0.339251	0.353348	0.399349	0.352649	0.352495	0.393194	0.3818	0.367873	0.348194	0.365455	0.355572	0.361419	0.351823	0.353651	0.336319	0.374414
GSE12845_IGD_POS_VS_NEG_BLOOD_BCELL_UP	0.179352	0.207709	0.176081	0.211787	0.192001	0.20182	0.201847	0.199048	0.210492	0.202201	0.201603	0.209759	0.140063	0.199663	0.194879	0.176902	0.190073	0.183392	0.209742	0.209122
GSE13306_TREG_VS_TCONV_UP	0.0711035	0.0818897	0.0828221	0.105049	0.0593731	0.100044	0.0974542	0.0808355	0.0868945	0.107905	0.105246	0.071509	0.0559084	0.0858982	0.125641	0.0580424	0.0861277	0.0881362	0.0808262	0.11296
GSE14308_TH2_VS_NATURAL_TREG_DN	0.202857	0.238511	0.201786	0.211193	0.213631	0.219846	0.217397	0.20888	0.2194	0.199302	0.203772	0.221293	0.158487	0.195294	0.210435	0.183945	0.199906	0.199574	0.192797	0.219544
GSE14350_TREG_VS_TEFF_DN	0.119048	0.105834	0.0971759	0.108852	0.133519	0.12413	0.122818	0.131125	0.12011	0.116163	0.120444	0.111447	0.113034	0.131144	0.119925	0.150225	0.114888	0.122261	0.125303	0.119927
GSE17721_CTRL_VS_POLYIC_2H_BMDC_UP	0.254815	0.289115	0.234992	0.278217	0.252297	0.283876	0.278507	0.259292	0.278848	0.264123	0.274259	0.282066	0.235862	0.260847	0.272555	0.245129	0.267272	0.261374	0.271048	0.269062
GSE17721_CTRL_VS_GARDIQUIMOD_1H_BMDC_UP	0.259027	0.252136	0.262222	0.256702	0.249151	0.260525	0.25542	0.244205	0.258191	0.258859	0.271966	0.271343	0.234409	0.249968	0.268033	0.239968	0.263158	0.256759	0.252578	0.260337
GSE17721_LPS_VS_PAM3CSK4_6H_BMDC_UP	0.207107	0.243514	0.193866	0.217679	0.200074	0.212195	0.222798	0.200746	0.216333	0.22038	0.219887	0.225597	0.185376	0.196404	0.228445	0.216317	0.195458	0.215447	0.19052	0.237813
GSE17721_PAM3CSK4_VS_GADIQUIMOD_24H_BMDC_UP	0.349247	0.319982	0.312257	0.354593	0.340474	0.344259	0.350883	0.349734	0.332782	0.349699	0.340101	0.336405	0.347441	0.342406	0.360539	0.365585	0.331857	0.341694	0.344819	0.339059
GSE17974_IL4_AND_ANTI_IL12_VS_UNTREATED_2H_ACT_CD4_TCELL_DN	0.0946474	0.0879461	0.085873	0.0997967	0.079564	0.0908539	0.0950098	0.132736	0.091533	0.0966517	0.0866314	0.0840835	0.118983	0.116285	0.108546	0.109023	0.0864584	0.0842962	0.101938	0.0975403
GSE18791_UNSTIM_VS_NEWCATSLE_VIRUS_DC_2H_DN	0.0461796	0.0704137	0.0734603	0.0779969	0.0681309	0.0898677	0.0513394	0.062297	0.0855307	0.0890108	0.0790196	0.0631874	0.0710566	0.0989134	0.103979	0.0578896	0.0530419	0.0903943	0.0623421	0.0736971
GSE22886_IGM_MEMORY_BCELL_VS_BLOOD_PLASMA_CELL_DN	0.45677	0.475093	0.418817	0.464835	0.470582	0.45399	0.469599	0.479769	0.46423	0.453505	0.453463	0.460205	0.477754	0.457002	0.439028	0.480067	0.46939	0.447113	0.463573	0.450284
GSE26495_PD1HIGH_VS_PD1LOW_CD8_TCELL_UP	0.069131	0.097141	0.0896198	0.136924	0.0999776	0.115455	0.0955643	0.0997929	0.12219	0.111735	0.112379	0.115956	0.058758	0.104758	0.112994	0.0864934	0.0786783	0.103449	0.122485	0.112569
GSE27786_LSK_VS_NKTCELL_DN	0.28609	0.299067	0.297806	0.293574	0.27253	0.290115	0.288154	0.280772	0.287637	0.288242	0.301277	0.290927	0.291833	0.287022	0.293855	0.294823	0.269186	0.277394	0.27859	0.298327
GSE27786_LIN_NEG_VS_MONO_MAC_DN	0.212498	0.248873	0.24316	0.259216	0.232157	0.252408	0.240732	0.244517	0.234198	0.240893	0.242793	0.241656	0.234907	0.230032	0.266307	0.222173	0.209013	0.232018	0.235409	0.261814
GSE360_CTRL_VS_L_MAJOR_DC_UP	0.284716	0.296878	0.281021	0.300847	0.294285	0.29798	0.29953	0.301665	0.304106	0.307087	0.311676	0.309538	0.243255	0.289861	0.295755	0.289426	0.277253	0.279779	0.298163	0.316138
GSE9988_LPS_VS_CTRL_TREATED_MONOCYTE_DN	0.341674	0.345835	0.293637	0.343569	0.325437	0.332105	0.341508	0.341128	0.347016	0.34608	0.350309	0.357265	0.292828	0.312735	0.341776	0.305097	0.320178	0.289041	0.329397	0.354065
GSE2770_UNTREATED_VS_IL12_TREATED_ACT_CD4_TCELL_2H_UP	0.3654	0.381751	0.373766	0.403289	0.369908	0.382003	0.386798	0.379213	0.369792	0.383862	0.379459	0.377107	0.335529	0.356879	0.373047	0.371145	0.359834	0.342644	0.355167	0.386769
GSE4142_NAIVE_BCELL_VS_PLASMA_CELL_UP	0.184017	0.225852	0.161799	0.215188	0.159327	0.196507	0.186434	0.193003	0.180871	0.201625	0.202049	0.20564	0.167666	0.178116	0.209479	0.162699	0.175559	0.172555	0.161883	0.221087
GSE6259_FLT3L_INDUCED_33D1_POS_DC_VS_BCELL_DN	0.294999	0.319539	0.267319	0.305638	0.279298	0.307531	0.308077	0.299295	0.303411	0.288299	0.297518	0.309063	0.225981	0.254261	0.300939	0.25633	0.283279	0.263987	0.265574	0.327172
GSE9946_IMMATURE_VS_MATURE_STIMULATORY_DC_UP	0.147985	0.213377	0.162455	0.198796	0.163293	0.207422	0.186215	0.195115	0.181991	0.189415	0.176523	0.192362	0.125386	0.1745	0.203273	0.154896	0.146058	0.160223	0.170536	0.216343
GSE9946_MATURE_STIMULATORY_VS_LISTERIA_INF_MATURE_DC_UP	0.212847	0.23351	0.207473	0.243521	0.240169	0.245025	0.238078	0.210316	0.236493	0.238476	0.246381	0.231643	0.144929	0.223981	0.234542	0.18135	0.224943	0.214852	0.217534	0.254236
GSE13887_HEALTHY_VS_LUPUS_RESTING_CD4_TCELL_UP	0.096321	0.142377	0.169818	0.159972	0.105304	0.160196	0.107473	0.114693	0.117418	0.100064	0.124235	0.0915995	0.0998225	0.101505	0.132657	0.102788	0.0889623	0.141432	0.12658	0.1107
GSE19888_ADENOSINE_A3R_INH_VS_TCELL_MEMBRANES_ACT_MAST_CELL_DN	0.149074	0.179412	0.181557	0.179212	0.150804	0.160645	0.139292	0.11915	0.133204	0.155658	0.15478	0.127604	0.144392	0.142374	0.178808	0.153457	0.138235	0.172726	0.135549	0.157305
GSE21927_SPLEEN_VS_BONE_MARROW_MONOCYTE_BALBC_DN	0.187675	0.22083	0.192178	0.21346	0.202443	0.222818	0.216629	0.203986	0.220046	0.213139	0.208188	0.214101	0.180766	0.211701	0.203214	0.210261	0.188738	0.183577	0.194439	0.213399
GSE21927_SPLEEN_C57BL6_VS_EL4_TUMOR_BALBC_MONOCYTES_UP	0.242835	0.284501	0.227265	0.259667	0.226337	0.256546	0.258099	0.252416	0.270443	0.256894	0.265712	0.272909	0.222824	0.253103	0.266594	0.221902	0.236579	0.208428	0.242481	0.281942
GSE21927_BALBC_VS_C57BL6_MONOCYTE_TUMOR_UP	0.444471	0.43778	0.421596	0.430679	0.465211	0.476933	0.466087	0.451757	0.431087	0.44001	0.433974	0.486514	0.43535	0.442617	0.465028	0.466867	0.443472	0.441937	0.445231	0.424842
GSE21360_PRIMARY_VS_QUATERNARY_MEMORY_CD8_TCELL_DN	0.286293	0.324378	0.265858	0.308825	0.257392	0.296082	0.294374	0.283828	0.304419	0.288771	0.287496	0.294833	0.241959	0.273949	0.315309	0.26566	0.282679	0.261118	0.284437	0.32688
GSE32986_CURDLAN_LOWDOSE_VS_GMCSF_AND_CURDLAN_LOWDOSE_STIM_DC_UP	0.263901	0.275493	0.248734	0.270945	0.26341	0.260769	0.256623	0.269073	0.267883	0.276092	0.282504	0.265892	0.225751	0.247261	0.245058	0.246798	0.268742	0.237908	0.251893	0.269425
GSE32255_WT_UNSTIM_VS_JMJD2D_KNOCKDOWN_4H_LPS_STIM_DC_UP	0.224913	0.234847	0.208221	0.22959	0.217478	0.22711	0.232991	0.225552	0.24002	0.232581	0.230838	0.232392	0.172064	0.214823	0.218472	0.210156	0.213553	0.20334	0.224196	0.243147
GSE34217_MIR17_92_OVEREXPRESS_VS_WT_ACT_CD8_TCELL_UP	0.0573417	0.0638191	0.0998708	0.0945902	0.0237209	0.0709831	0.0532312	0.0486616	0.0695146	0.067151	0.0763643	0.0524758	0.0201279	0.0523933	0.0736873	0.0626346	0.0655162	0.0561294	0.0870336	0.0669382
GSE32901_TH1_VS_TH17_NEG_CD4_TCELL_DN	0.0992259	0.063394	0.102475	0.106053	0.123836	0.100628	0.076121	0.109864	0.0884509	0.106189	0.0737677	0.0844889	0.133475	0.108267	0.0980311	0.12934	0.0871808	0.0884814	0.103694	0.0685558
GSE37533_PPARG1_FOXP3_VS_PPARG2_FOXP3_TRANSDUCED_CD4_TCELL_UP	0.307891	0.33899	0.295301	0.316705	0.320103	0.320744	0.318891	0.324447	0.332193	0.324231	0.334665	0.334365	0.277456	0.303925	0.324164	0.310797	0.306984	0.308551	0.317898	0.325121
GSE20727_CTRL_VS_DNFB_ALLERGEN_TREATED_DC_DN	0.268715	0.272069	0.269827	0.282666	0.273783	0.270621	0.27855	0.273938	0.273523	0.254844	0.268535	0.254609	0.279432	0.278011	0.283452	0.287151	0.280623	0.280977	0.279935	0.276184
GSE20727_H2O2_VS_ROS_INHIBITOR_TREATED_DC_DN	0.156779	0.180841	0.163126	0.175108	0.160412	0.168212	0.181465	0.165959	0.17971	0.169505	0.178575	0.169828	0.106875	0.159507	0.173786	0.141449	0.163347	0.148219	0.166251	0.202265
GSE41867_DAY8_VS_DAY15_LCMV_CLONE13_EFFECTOR_CD8_TCELL_UP	0.206654	0.241183	0.195867	0.230491	0.206033	0.211677	0.211862	0.217456	0.226458	0.22304	0.211997	0.210413	0.141136	0.208473	0.227225	0.190017	0.174873	0.183226	0.182114	0.250791
GSE43955_1H_VS_42H_ACT_CD4_TCELL_WITH_TGFB_IL6_DN	0.214669	0.208631	0.223817	0.222342	0.214022	0.206727	0.230154	0.239296	0.203651	0.219242	0.206123	0.201424	0.209213	0.226815	0.212785	0.240524	0.211686	0.210209	0.222164	0.215904
